# A single-cell and spatial atlas of autopsy tissues reveals pathology and cellular targets of SARS-CoV-2

## Abstract

The SARS-CoV-2 pandemic has caused over 1 million deaths globally, mostly due to acute lung injury and acute respiratory distress syndrome, or direct complications resulting in multiple-organ failures. Little is known about the host tissue immune and cellular responses associated with COVID-19 infection, symptoms, and lethality. To address this, we collected tissues from 11 organs during the clinical autopsy of 17 individuals who succumbed to COVID-19, resulting in a tissue bank of approximately 420 specimens. We generated comprehensive cellular maps capturing COVID-19 biology related to patients’ demise through single-cell and single-nucleus RNA-Seq of lung, kidney, liver and heart tissues, and further contextualized our findings through spatial RNA profiling of distinct lung regions. We developed a computational framework that incorporates removal of ambient RNA and automated cell type annotation to facilitate comparison with other healthy and diseased tissue atlases. In the lung, we uncovered significantly altered transcriptional programs within the epithelial, immune, and stromal compartments and cell intrinsic changes in multiple cell types relative to lung tissue from healthy controls. We observed evidence of: alveolar type 2 (AT2) differentiation replacing depleted alveolar type 1 (AT1) lung epithelial cells, as previously seen in fibrosis; a concomitant increase in myofibroblasts reflective of defective tissue repair; and, putative TP63^+^ intrapulmonary basal-like progenitor (IPBLP) cells, similar to cells identified in H1N1 influenza, that may serve as an emergency cellular reserve for severely damaged alveoli. Together, these findings suggest the activation and failure of multiple avenues for regeneration of the epithelium in these terminal lungs. SARS-CoV-2 RNA reads were enriched in lung mononuclear phagocytic cells and endothelial cells, and these cells expressed distinct host response transcriptional programs. We corroborated the compositional and transcriptional changes in lung tissue through spatial analysis of RNA profiles *in situ* and distinguished unique tissue host responses between regions with and without viral RNA, and in COVID-19 donor tissues relative to healthy lung. Finally, we analyzed genetic regions implicated in COVID-19 GWAS with transcriptomic data to implicate specific cell types and genes associated with disease severity. Overall, our COVID-19 cell atlas is a foundational dataset to better understand the biological impact of SARS-CoV-2 infection across the human body and empowers the identification of new therapeutic interventions and prevention strategies.
