## Supplemental_Table_1_clinicalMetaData for "A single-cell and spatial atlas of autopsy tissues reveals pathology and cellular targets of SARS-CoV-2"

### Sheet: FINAL_Table SUBMISSION
Extended Data Table 1. Clinical meta-data for all donors. Entries for some columns are provided in coded format, as described below the table.
Donor	Broad ID	Age (range)	Sex	Race	Ethnicity	BMI	Pre-existing condition	Pre-existing heart disease	Pre-existing lung disease	Pre-existing kidney disease	Pre-existing diabetes	Pre-existing hypertension	Pre-existing immunocompromised condition	Smoking status	Respiratory symptoms	Organ failure at time of death	IMV	Number of days: Symptoms to death	Post-Mortem Interval (PMI) for sample processing
D1	02-P005175	6	1	3	2	3	1	0	0	0	1	1	0	0	1	Multi-organ	12	18	18 h
D2	02-P118946	6	0	3	2	3	1	1	1	0	1	1	0	0	1	Multi-organ	7	12	20 h
D3	02-P166169	3	0	1	1	2	1	0	0	0	1	1	0	0	1	Lung, heart	6	6	16 h
D4	02-P240970	4	0	3	2	4	0	0	0	0	0	0	0	0	1	Lung, kidney	9	22	15 h
D5	02-P248880	8	1	1	1	2	1	1	1	0	0	1	0	0	1	Lung	0	19	10 h
D6	02-P334354	6	0	0	1	3	1	0	0	0	1	1	0	1	1	Lung, neuro component	0	14	14 h
D7	02-P348762	8	0	0	1	1	1	1	1	0	0	1	0	1	1	Lung	0	9	17 h
D8	04-P006354	6	0	1	2	3	1	0	0	1	1	1	0	1	1	lung and kidney	15	23	21 h
D9	04-P024506	5	1	1	1	3	0	0	0	0	0	0	0	0	1	lung	0	7	21 h
D10	04-P054921	5	0	0	1	3	0	0	0	0	0	0	0	2	1	Multi-organ	4	8	20 h
D11	04-P079042	7	0	0	1	3	1	1	0	0	1	1	0	1	1	lung and kidney	2	7	24 h
D12	04-P103142	4	0	0	1	3	1	0	0	0	0	1	0	0	1	Multi-organ	22	22	24 h
D13	12-P230638	8	0	1	1	1	1	0	0	1	0	0	0	0	1	Lung	0	11	1 h
D14	12-P485759	8	1	1	1	3	1	1	1	0	1	1	0	1	1	Lung	0	17	3 h 4 min
D15	12-P617758	5	1	3	3	5	1	0	1	0	1	1	0	0	1	Lung, Kidney	30	41	2 h 43 min
D16	12-P852049	7	1	1	1	3	1	0	0	1	0	1	0	1	1	Lung, Heart	13	16	1 h 30 min
D17	12-P890292	7	0	0	1	5	1	0	0	0	1	1	0	0	0	Lung, Kidney, Heart	24	31	1 h 25 min
D18	04-P373577	6	1	1	1	2	1	1	1	1	0	1	1	0	1	Lung	3	15	2 days
D19	04-P433472	5	0	3	2	2	1	0	0	0	1	1	0	0	1	Lung	1	6	1 day
D20	04-P478538	6	1	0	3	3	1	1	1	0	1	1	0	2	0	Lung, heart	1	1	1 day
D21	04-P541935	5	0	3	2	1	1	1	0	0	0	1	0	1	1	Lung	N/A	2	1 day
D22	04-P718490	5	0	0	1	4	1	1	0	0	0	1	0	0	1	Multi-organ	N/A	3	1 day
D23	04-P939373	7	1	1	1	2	1	0	0	0	0	1	0	0	0	Heart	N/A	0	2 days
D24	04-P978210	5	0	0	1	1	0	0	0	0	0	0	0	2	0	Multi-organ	N/A	5	2 days
Legend:
Column A. Donor identifier number.
Column B. Broad identification number.
Column C. Age range (years). 0 (0-2), 0.2 (2-5), 0.5 (5-10), 0.1 (10-17), 1.8 (18-29), 3 (30-39), 4 (40-49), 5 (50-59), 6 (60-69), 7 (70-79), 8 (>= 80).
Column D. Sex. 0 (Male), 1 (Female).
Column E. Race. 0 (White), 1 (Black), 2 (Asian), 3 (Other).
Column F. Ethnicity. 1 (Not Hispanic or Latino), 2 (Hispanic or Latino), 3 (Unknown or not documented).
Column G. Body mass index (BMI). 0 (<18.5 [underweight]), 1 (18.5-24.9 [normal]), 2 (25.0-29.9 [overweight]), 3 (30.0-39.9 [obese]), 4 (>=40 [severely obese]), 5 (Unknown).
Column H. Pre-existing condition: Asthma, COPD, Diabetes, Myocardial infarction, Kidney failure, Hypertension, Immunocompromised. 0 (No), 1 (Yes).
Column I. Pre-existing heart disease. Coronary artery disease, congestive heart failure, valvular disease. 0 (No), 1 (Yes).
Column J. Pre-existing lung disease. Asthma, COPD, requiring home O2, any chronic lung condition. 0 (No), 1 (Yes).
Column K. Pre-existing kidney disease. Chronic kidney disease, baseline creatinine >1.5, end-stage renal disease (ESRD). 0 (No), 1 (Yes).
Column L. Pre-existing diabetes. Pre-diabetes, insulin and non-insulin dependent diabetes. 0 (No), 1 (Yes).
Column M. Pre-existing hypertension. 0 (No), 1 (Yes).
Column N. Pre-existing immunocompromised condition. Active cancer, chemotherapy, transplant, immunosuppressant agents, aspenic). 0 (No), 1 (Yes).
Column O. Smoking. 0 (Never or unknown), 1 (Prior), 2 (Current).
Column P. Respiratory symptoms. Sore throat, congestion, productive or dry cough, shortness of breath or hypoxia, or chest pain. 0 (No), 1 (Yes).
Column Q. Organ failure at time of death.
Column R. Intermittent mandatory ventilation (IMV) (days).
Column S. Symptoms to death (days).
Column T. Post-mortem interval. Hours and minutes from the time of death to time autopsy started.
