## Supplemental_Table_2_datasets for "A single-cell and spatial atlas of autopsy tissues reveals pathology and cellular targets of SARS-CoV-2"

### Sheet: Sheet1
Study name	snRNAseq/scRNAseq	data source	lung classifier training	lung classifier validation	used in lung DE	COVID-19	used in heart/liver/kidney classifier
Regev/Rajagopal	scRNAseq	unpublished	Yes	No	Yes	No	No
GSE136831	scRNAseq	GEO	Yes	No	No	No	Yes
GSE135893	scRNAseq	GEO	Yes	No	No	No	No
Chua et al.	scRNAseq	https://figshare.com/articles/COVID-19_severity_correlates_with_airway_epithelium-immune_cell_interactions_identified_by_single-cell_analysis/12436517	Yes	No	Yes	Yes	No
Travaglini et al.	scRNAseq	https://hlca.ds.czbiohub.org/	Yes	No	Yes	No	Yes
Regev Lab	snRNAseq	unpublished	Yes	No	Yes	No	No
GSE145926	scRNAseq	GEO	No	Yes	Yes	Yes	No
Lung cell atlas	scRNAseq	lungcellatlas.org	No	Yes	Yes	No	No
GSE122960	scRNAseq	GEO	No	No	Yes	No	No
GSE132771	scRNAseq	GEO	No	No	No	No	No
GSE128169	scRNAseq	GEO	No	No	No	No	No
GSE128033	scRNAseq	GEO	No	No	Yes	No	No
COVID unpublished	scRNAseq	unpublished	No	No	Yes	Yes	No
GSE102592	scRNAseq	GEO	No	No	Yes	No	No
GSE111896	scRNAseq	GEO	No	No	Yes	No	No
GSE132914	scRNAseq	GEO	No	No	Yes	No	No
GSE121600	scRNAseq	GEO	No	No	Yes	No	No
Broad autopsy study	both	this study	No	No	Yes	Yes	No
Tucker et al.	snRNAseq	https://singlecell.broadinstitute.org/single_cell/study/SCP498/transcriptional-and-cellular-diversity-of-the-human-heart	No	No	No	No	Yes
Miao et al.	scRNAseq	https://singlecell.broadinstitute.org/single_cell/study/SCP1021/single-cell-rna-seq-of-normal-human-fetal-heart	No	No	No	No	Yes
Subramaniam et al.	scRNAseq	https://singlecell.broadinstitute.org/single_cell/study/SCP937/raas-blockade-kidney-disease-and-expression-of-ace2-the-entry-receptor-for-sars-cov-2-in-kidney-epithelial-and-endothelial-cells#study-visualize	No	No	No	No	Yes
10X genomics immune subsets	scRNAseq	10xgenomics.com	No	No	No	No	Yes
