## Supplemental_Table_8_CTA_Alveolar_spreadsheet for "A single-cell and spatial atlas of autopsy tissues reveals pathology and cellular targets of SARS-CoV-2"

### Sheet: CTA_PanCK_Alveolar.up
	logFC	AveExpr	t	P.Value	adj.P.Val	B
GDF15	1.07368	9.41757	10.9802	2.0513e-18	3.77233e-15	31.3194
MUC1	1.35642	10.3191	10.4122	3.14314e-17	2.89012e-14	28.7188
IFI6	1.3001	9.87339	10.319	4.92763e-17	3.02064e-14	28.2941
KRT19	1.64892	10.0127	9.4523	3.26205e-15	1.49973e-12	24.1806
CEACAM6	1.42436	10.5109	8.58386	2.18174e-13	8.02444e-11	20.0885
CTSH	1.16816	10.0144	8.3711	6.08511e-13	1.86509e-10	19.055
KRT7	1.59062	10.9397	8.08305	2.42859e-12	6.38025e-10	17.6657
NKX2-1	0.808969	9.58258	7.88733	6.19604e-12	1.42432e-09	16.6337
NAPSA	1.55896	11.2967	7.84555	7.56355e-12	1.54548e-09	16.4318
MLPH	0.886881	9.21157	7.74984	1.19366e-11	2.19513e-09	15.7483
MX1	0.957328	9.51019	7.68414	1.63171e-11	2.72791e-09	15.611
SFN	0.950734	9.90496	7.65247	1.89669e-11	2.90668e-09	15.6728
KRT18	1.80016	11.2366	7.46898	4.52542e-11	6.40173e-09	14.8152
CFB	0.723023	9.47848	7.40679	6.07052e-11	7.97406e-09	14.331
PKP3	0.522952	8.99199	7.34559	8.10105e-11	9.93189e-09	13.7295
EPCAM	0.832185	9.51788	7.32122	9.08573e-11	1.04429e-08	13.9368
DUOX1	0.775111	9.72376	7.21757	1.47866e-10	1.5107e-08	13.6044
ID1	0.843568	9.91564	7.19704	1.62813e-10	1.57586e-08	13.5887
STAT1	0.772119	9.30456	7.167	1.87413e-10	1.65383e-08	13.0871
C3	1.08065	9.96114	7.16537	1.88856e-10	1.65383e-08	13.4179
CDH1	0.667354	9.50909	7.14505	2.07692e-10	1.73612e-08	13.1529
CC2D1B	0.325735	9.12842	6.6065	2.51396e-09	2.01008e-07	10.4798
ISG15	1.05317	9.39604	6.58246	2.80613e-09	2.1502e-07	10.464
CCND1	0.859904	9.53197	6.57233	2.9391e-09	2.162e-07	10.5211
IDH1	0.438911	8.94684	6.54054	3.39821e-09	2.40358e-07	10.0173
APOL6	0.623928	8.97075	6.44285	5.30029e-09	3.53972e-07	9.58902
SMARCA4	0.494414	9.13173	6.43917	5.38946e-09	3.53972e-07	9.69267
IFITM1	0.904524	9.78339	6.33359	8.69067e-09	5.15553e-07	9.61055
OAS3	0.631435	9.07529	6.2508	1.26162e-08	7.2504e-07	8.78807
IRF7	0.633597	9.18923	6.10413	2.43111e-08	1.35479e-06	8.22653
LDHB	0.716117	9.50698	6.06599	2.88062e-08	1.55808e-06	8.31015
CXCL16	0.496459	8.96391	5.9469	4.87925e-08	2.49248e-06	7.40092
S	2.13113	10.7822	5.93064	5.24156e-08	2.6052e-06	8.14068
PSMB9	0.42573	9.16307	5.91673	5.57244e-08	2.69677e-06	7.43618
LTBR	0.420792	9.2311	5.90375	5.89984e-08	2.72517e-06	7.45556
SFTPB	1.76968	13.8917	5.8894	6.28375e-08	2.81849e-06	6.43829
OAS1	0.502922	8.96341	5.85992	7.15097e-08	3.1311e-06	7.0253
SERPINA1	1.10988	10.2723	5.8281	8.21979e-08	3.4355e-06	7.64199
ABCA3	1.03147	10.599	5.74016	1.20596e-07	4.92836e-06	7.37279
MDM2	0.556384	8.98983	5.73032	1.25862e-07	5.00051e-06	6.48306
AKT1	0.496741	9.35683	5.7268	1.278e-07	5.00051e-06	6.78401
NDUFB7	0.608015	10.3849	5.69621	1.4592e-07	5.59057e-06	7.18849
IFIT3	0.738677	9.30976	5.68027	1.56348e-07	5.86783e-06	6.47829
ITGA3	0.707241	9.87769	5.66564	1.66553e-07	6.12581e-06	6.85782
LY6E	0.947699	9.98553	5.55523	2.67827e-07	9.29309e-06	6.3848
MIF	0.673761	9.56836	5.54889	2.75199e-07	9.37204e-06	6.16938
TYMP	0.784439	9.7574	5.54146	2.84099e-07	9.49923e-06	6.24143
ATP5F1D	0.379196	9.18787	5.53681	2.89801e-07	9.51687e-06	5.87097
NDUFS8	0.439525	8.87022	5.51395	3.19546e-07	1.01318e-05	5.52031
HOPX	0.754424	10.6221	5.4094	4.98392e-07	1.52757e-05	6.04333
IFI27	0.990474	10.3016	5.33624	6.78657e-07	1.99687e-05	5.64358
PCNA	0.453128	9.15326	5.33434	6.84082e-07	1.99687e-05	4.97173
RAC3	0.177545	9.03664	5.31653	7.37245e-07	2.08584e-05	4.88409
NDUFA11	0.35772	9.24643	5.26989	8.96383e-07	2.49765e-05	4.84022
BAX	0.542517	8.70901	5.264	9.18732e-07	2.52171e-05	4.47855
PPP2R1A	0.399447	9.32949	5.18569	1.27295e-06	3.44258e-05	4.56693
PKM	0.77282	9.98663	5.1779	1.31475e-06	3.50408e-05	4.9168
TECR	0.401336	9.10534	5.12738	1.62033e-06	4.12791e-05	4.10272
PARP9	0.422535	9.18242	5.12136	1.66104e-06	4.12791e-05	4.14722
MAP2K2	0.340327	9.39769	5.11041	1.73775e-06	4.26097e-05	4.35857
TNFRSF12A	0.548349	9.26601	5.10515	1.77583e-06	4.29704e-05	4.10021
STAT2	0.467156	9.08295	5.09889	1.8222e-06	4.35199e-05	3.95098
ORF1ab	1.78336	10.9439	5.07856	1.98104e-06	4.67067e-05	4.72908
PARP12	0.306045	8.96159	5.03471	2.37097e-06	5.31733e-05	3.63322
LAMP3	0.766725	9.57773	5.03094	2.4078e-06	5.33487e-05	4.0044
GPI	0.513203	9.08771	5.00829	2.64106e-06	5.78204e-05	3.59032
SERINC2	0.413245	8.70358	4.95522	3.27746e-06	7.02183e-05	3.22078
ERO1A	0.401643	9.11851	4.95475	3.28373e-06	7.02183e-05	3.42822
BCL2L1	0.53464	9.57471	4.9327	3.59054e-06	7.58967e-05	3.70213
C1QBP	0.462612	8.9501	4.9146	3.86313e-06	7.98236e-05	3.12496
NDUFA7	0.258127	9.00405	4.86386	4.73925e-06	9.57745e-05	3.01367
COX6B1	0.382986	9.32094	4.76745	6.96727e-06	0.000133467	2.92355
DMBT1	0.852259	9.67671	4.74304	7.67616e-06	0.000145531	2.94152
SREBF1	0.408921	9.40024	4.71623	8.5357e-06	0.000160175	2.77968
GLS	0.52127	9.20655	4.70224	9.02046e-06	0.000167562	2.48139
DTX3L	0.349409	9.07531	4.63493	1.17528e-05	0.000211895	2.16503
IDH2	0.348233	8.99626	4.6321	1.1884e-05	0.000212181	2.08707
SFTPD	0.718237	10.1847	4.60579	1.31706e-05	0.000228497	2.80085
FLNB	0.415704	9.6046	4.57205	1.50205e-05	0.000255765	2.43731
GPX1	0.532167	9.86864	4.52954	1.7711e-05	0.000293429	2.42285
MST1R	0.292307	8.91897	4.50598	1.93972e-05	0.000315676	1.56846
PSMB8	0.326827	9.14969	4.49467	2.02615e-05	0.000320003	1.71801
HLA-DRB5	0.543851	8.80838	4.49256	2.04267e-05	0.000320003	1.47498
IFI35	0.349904	8.89711	4.49248	2.04325e-05	0.000320003	1.49207
CD47	0.483332	9.50713	4.49121	2.05331e-05	0.000320003	1.98377
DPP4	0.33338	8.83846	4.46537	2.26759e-05	0.000341811	1.36572
CST2	0.519114	9.21397	4.46292	2.28896e-05	0.000342227	1.5816
IRF9	0.341985	9.01617	4.44417	2.45939e-05	0.000361903	1.40279
C2	0.336544	8.67501	4.43786	2.51942e-05	0.000362399	1.237
SLC25A1	0.321077	8.97137	4.43755	2.52241e-05	0.000362399	1.34938
EGR1	1.00106	9.71438	4.40533	2.85227e-05	0.000403486	1.69446
HERC6	0.403097	8.7574	4.38949	3.02933e-05	0.00042204	1.06914
COX5B	0.362609	9.38309	4.37067	3.25358e-05	0.000449875	1.5124
UQCRQ	0.249041	8.93245	4.32595	3.85237e-05	0.000524778	0.931172
PSMB5	0.319894	9.18215	4.31883	3.95707e-05	0.000531708	1.12755
SDHA	0.280437	9.09477	4.31744	3.97778e-05	0.000531708	1.0359
PLA2G4F	0.325008	8.90891	4.25844	4.96207e-05	0.000646267	0.644049
H3C10	0.698494	9.24843	4.25693	4.99021e-05	0.000646267	0.847355
C4B	0.424073	9.19077	4.22009	5.72363e-05	0.000730955	0.729641
NDUFA13	0.382025	9.47273	4.17628	6.73131e-05	0.000830797	0.895007
COX6A1	0.416038	9.66451	4.17419	6.78332e-05	0.000831635	1.0347
ATP5ME	0.37809	9.41532	4.15602	7.2532e-05	0.000877541	0.778862
JUP	0.388607	9.44962	4.14695	7.49905e-05	0.000901356	0.750769
E2F4	0.285316	8.90936	4.13997	7.69376e-05	0.000918754	0.239356
IL18	0.216494	8.70158	4.12479	8.13433e-05	0.000965099	0.10677
HMGA1	0.416793	9.09018	4.11705	8.36795e-05	0.000986452	0.270966
NDUFS7	0.21371	8.88077	4.09385	9.10817e-05	0.00106012	0.0731013
GOT1	0.336264	8.68387	4.09073	9.2122e-05	0.00106549	-0.00959999
CAPN2	0.572631	9.8135	4.08093	9.54697e-05	0.0010973	0.749172
EIF2AK2	0.328015	9.08147	4.06289	0.000101941	0.0011644	0.109538
NSD2	0.238984	8.83065	4.05801	0.000103761	0.00117788	-0.0877016
MET	0.28612	8.75242	4.03208	0.000113974	0.00127707	-0.208
IFIH1	0.313223	8.93394	4.03061	0.000114582	0.00127707	-0.134852
AKAP1	0.206953	8.65008	3.9665	0.000144279	0.00155163	-0.446786
SFTPA1	1.75504	13.328	3.96161	0.000146827	0.00156546	0.639378
GOT2	0.25089	8.98389	3.95863	0.0001484	0.00156843	-0.319968
DUSP6	0.445018	9.20798	3.91966	0.000170499	0.0017619	-0.28999
AREG	0.811525	8.88019	3.9196	0.000170538	0.0017619	-0.523711
BST2	0.423465	9.04419	3.88317	0.000194019	0.00197128	-0.573079
ERBB2	0.282375	8.97336	3.86675	0.000205586	0.00207732	-0.652456
NDUFB4	0.309346	9.29815	3.85312	0.000215688	0.00215813	-0.361392
DDB2	0.218869	8.57587	3.8528	0.00021593	0.00215813	-0.828259
G6PD	0.268141	8.96533	3.81753	0.000244331	0.00242878	-0.811758
DNMT1	0.270735	8.89819	3.81175	0.000249314	0.00246499	-0.886086
KRT6A/B/C	0.616781	9.08194	3.79121	0.000267816	0.00261975	-0.878829
PARP4	0.264382	9.0564	3.7552	0.000303443	0.00295255	-0.926834
CDC25B	0.357486	9.28107	3.74771	0.000311403	0.00301405	-0.749247
IRAK1	0.207939	9.01865	3.70612	0.000359336	0.00338881	-1.10505
CREB3L1	0.24007	8.66343	3.70208	0.000364341	0.00341849	-1.32694
MCM7	0.285372	8.87609	3.68393	0.000387696	0.00361915	-1.32533
TRAF7	0.236582	8.91566	3.68142	0.000391035	0.00363189	-1.29224
PSMB7	0.28925	9.25517	3.67707	0.000396886	0.0036583	-0.977211
NDUFA3	0.241121	9.06034	3.67635	0.000397857	0.0036583	-1.17141
TACSTD2	0.438309	9.46944	3.67336	0.000401943	0.00367747	-0.853959
RPL7A	0.569799	10.7223	3.58624	0.000539784	0.00479547	-0.415615
CD9	0.600389	10.2568	3.5828	0.000546068	0.00480488	-0.621333
CFI	0.277641	9.10025	3.57787	0.000555169	0.00484093	-1.47536
CDH3	0.3916	8.84793	3.57715	0.000556508	0.00484093	-1.69094
HLA-A	0.826417	11.692	3.57516	0.000560229	0.00484093	-0.323992
AKT2	0.23993	8.80571	3.5744	0.000561666	0.00484093	-1.70529
BRD2	0.395918	9.40139	3.54869	0.000612085	0.00521122	-1.28938
ENO1	0.341647	9.10724	3.54616	0.000617285	0.00523128	-1.58382
SLC2A1	0.280557	8.6854	3.53559	0.0006394	0.00536921	-1.85615
EGFR	0.258769	9.03334	3.51361	0.000687823	0.00574958	-1.72853
SIGIRR	0.207584	8.84747	3.50447	0.000708984	0.00589964	-1.89603
ITGB6	0.401846	9.42265	3.49634	0.000728286	0.00603297	-1.46992
EPHA2	0.42078	8.98557	3.49333	0.000735562	0.00606591	-1.8815
PGC	0.916255	10.42	3.47659	0.000777314	0.00638161	-0.944966
PPL	0.264005	8.94276	3.45495	0.000834593	0.00679122	-1.99353
DDX58	0.379654	8.82183	3.42399	0.000923493	0.00744889	-2.17643
GPT	0.115469	8.8867	3.42398	0.000923516	0.00744889	-2.09254
EWSR1	0.418039	9.58039	3.39117	0.00102745	0.00814432	-1.59399
MUC4	0.529955	9.11033	3.38532	0.00104708	0.00826433	-2.12003
HLA-F	0.615619	10.6988	3.36989	0.00110062	0.00861294	-1.08341
LGALS3	0.427932	9.58002	3.35677	0.00114812	0.00889068	-1.71483
UBA7	0.272932	8.85264	3.3562	0.00115024	0.00889068	-2.36224
ALDOA	0.551489	10.2949	3.3561	0.00115062	0.00889068	-1.26393
PRKDC	0.221455	8.91249	3.35249	0.00116404	0.00891945	-2.31669
OAS2	0.303571	9.08435	3.34289	0.0012005	0.00912278	-2.21492
COX4I1	0.320621	9.51933	3.34125	0.00120685	0.00913332	-1.76499
TYMS	0.293614	8.65494	3.33385	0.00123582	0.00927623	-2.47529
LAMB3	0.446668	9.53547	3.32396	0.00127556	0.00953558	-1.90146
SOD1	0.371525	9.41992	3.31355	0.00131867	0.00977839	-1.95089
FUBP1	0.273132	9.32086	3.28972	0.00142259	0.0104014	-2.10049
BLVRA	0.192934	8.5504	3.28107	0.0014622	0.0105866	-2.63438
COL1A1	0.370325	9.18785	3.23444	0.00169397	0.0119357	-2.46789
GPC4	0.236097	8.80647	3.2199	0.00177294	0.0123971	-2.7852
ADGRE5	0.366617	9.44856	3.2091	0.00183386	0.0127263	-2.25574
MTOR	0.127787	8.84087	3.17257	0.00205467	0.013943	-2.87254
FH	0.169999	9.01845	3.16889	0.00207822	0.0140509	-2.74354
RNF43	0.149576	8.80767	3.14341	0.00224841	0.0149482	-2.98838
HLA-G	0.163225	8.84627	3.10706	0.00251385	0.0163507	-3.07182
NDUFB11	0.168887	8.80686	3.10676	0.00251617	0.0163507	-3.09677
FOXA2	0.192374	8.71974	3.09644	0.00259673	0.0167414	-3.16302
HK1	0.258184	9.04398	3.09557	0.00260361	0.0167414	-2.95868
STAT6	0.270018	9.41569	3.06038	0.00289738	0.018501	-2.63208
NDUFB10	0.22259	9.04867	3.05825	0.00291615	0.0185428	-3.03548
CD24	0.415155	9.11162	3.05621	0.00293418	0.0185428	-3.05185
CDK1	0.200568	8.57947	3.05165	0.00297489	0.0187357	-3.29732
CBLC	0.182524	8.8178	3.02783	0.0031962	0.0200608	-3.31444
TYK2	0.183026	8.97443	3.01875	0.00328454	0.0205451	-3.21215
PSAT1	0.16465	8.71673	3.00938	0.00337808	0.0209299	-3.40515
TXN2	0.200822	8.8617	2.97239	0.00377172	0.0229675	-3.44488
RAD50	0.129039	8.90768	2.94858	0.00404716	0.0244826	-3.44892
GPX4	0.297437	9.44149	2.94608	0.00407717	0.0245833	-2.94453
ILF3	0.334769	9.55139	2.94085	0.00414052	0.0248837	-2.87522
LRP5	0.177352	8.73662	2.93813	0.00417377	0.0250019	-3.59567
ITPK1	0.325783	8.88045	2.93513	0.00421086	0.0251421	-3.56243
ANXA1	0.580892	9.77128	2.92133	0.00438507	0.0260166	-2.86195
ETV7	0.135659	8.74624	2.92129	0.00438561	0.0260166	-3.63284
RSAD2	0.272196	8.94576	2.91619	0.00445163	0.0263233	-3.55982
SAA1	0.489055	9.47597	2.91458	0.00447269	0.026363	-3.08441
TOP2A	0.304826	8.68767	2.88632	0.00485727	0.0282675	-3.74422
MICA	0.15024	8.97693	2.87582	0.00500778	0.0290514	-3.59438
HDAC3	0.148776	8.61612	2.86548	0.00516013	0.0297348	-3.80816
CD276	0.160167	8.90598	2.86516	0.00516492	0.0297348	-3.68803
PCK2	0.144803	8.65	2.85014	0.00539416	0.030807	-3.84618
KMT2D	0.179524	8.88977	2.83727	0.00559787	0.0314816	-3.77893
PSMB10	0.232508	8.6377	2.79905	0.0062452	0.0349086	-3.97971
FZD5	0.145895	8.97381	2.79794	0.00626493	0.0349128	-3.79823
NASP	0.202492	9.09706	2.79188	0.00637397	0.0354131	-3.69651
UQCR11	0.178227	8.74704	2.78737	0.0064561	0.035654	-3.99249
BCAT1	0.180233	8.5111	2.77954	0.0066013	0.0362382	-4.02352
ASNS	0.166357	8.90095	2.76756	0.00682912	0.0373772	-3.95314
TMEM163	0.17955	9.45155	2.73406	0.00750486	0.0404734	-3.45067
PIK3R2	0.165009	8.70554	2.72005	0.00780509	0.0413647	-4.17535
IRF3	0.151311	8.78776	2.68979	0.00849098	0.0446141	-4.2193
TAP1	0.318931	9.86341	2.68373	0.00863483	0.0451121	-3.29636
MAP3K13	0.152822	8.69609	2.6484	0.00951837	0.0493078	-4.35658
FBP1	0.235681	8.75067	2.64078	0.00971928	0.0499976	-4.36734
H2AX	0.197863	8.79231	2.64026	0.00973309	0.0499976	-4.35029

### Sheet: CTA_PanCK_Alveolar.down
	logFC	AveExpr	t	P.Value	adj.P.Val	B
KDR	-0.692316	8.7066	-7.29982	1.00481e-10	1.08697e-08	13.8382
DLL4	-0.550273	8.65946	-6.38423	6.91333e-09	4.384e-07	9.53186
ROBO4	-0.540637	8.72208	-6.36451	7.55797e-09	4.63303e-07	9.49544
PDGFB	-0.592247	8.57365	-5.94807	4.85408e-08	2.49248e-06	7.54405
TSPAN7	-0.293157	8.61798	-5.90268	5.92751e-08	2.72517e-06	7.23833
BCL6B	-0.403716	8.30482	-5.84454	7.6493e-08	3.27141e-06	6.89746
GIMAP4	-0.358349	8.7287	-5.65499	1.74396e-07	6.28852e-06	6.3153
PDGFRB	-0.591835	8.74658	-5.57353	2.47622e-07	8.75723e-06	6.12455
STC1	-0.730575	8.78994	-5.51714	3.15227e-07	1.01318e-05	5.98383
CX3CL1	-0.674844	8.67729	-5.41474	4.87247e-07	1.51872e-05	5.40045
TIE1	-0.38666	8.90703	-5.38606	5.50097e-07	1.65841e-05	5.39187
MCAM	-0.991553	8.97145	-5.32152	7.21965e-07	2.07452e-05	5.48843
CCL11	-0.448342	8.58521	-5.1584	1.42539e-06	3.7447e-05	4.16703
CLEC14A	-0.275429	8.61188	-5.15401	1.45147e-06	3.75952e-05	4.10323
ERG	-0.324266	8.61532	-5.12162	1.65928e-06	4.12791e-05	3.98539
PTPRC	-0.353625	8.51691	-5.07163	2.03821e-06	4.74465e-05	3.74904
ITGA1	-0.567209	8.86309	-5.06653	2.0813e-06	4.78439e-05	4.15767
ZEB2	-0.327313	8.61865	-5.05962	2.14114e-06	4.86117e-05	3.74721
ZEB1	-0.336924	8.34062	-4.91469	3.8618e-06	7.98236e-05	3.05939
CD34	-0.377171	8.66557	-4.90773	3.97185e-06	8.11581e-05	3.23756
CD14	-0.441381	8.65823	-4.82518	5.53425e-06	0.000110625	2.90559
JAM3	-0.310899	8.74922	-4.81885	5.6763e-06	0.00011156	2.89898
ICAM2	-0.351725	8.55105	-4.8177	5.70238e-06	0.00011156	2.7572
SOCS2	-0.400763	8.72216	-4.78487	6.50049e-06	0.000125836	2.77528
IRF1	-0.569239	8.70596	-4.68982	9.47317e-06	0.000174212	2.46857
IL7R	-0.563624	9.00842	-4.66061	1.06272e-05	0.000193498	2.71296
VEGFD	-0.225737	8.50597	-4.61601	1.26554e-05	0.000223781	1.92035
PRDM1	-0.291872	8.5857	-4.6084	1.30375e-05	0.000228343	1.94855
TPSAB1/B2	-0.607955	8.70466	-4.59543	1.37139e-05	0.0002357	2.28555
IL18R1	-0.328954	8.64035	-4.55117	1.62883e-05	0.000274808	1.79219
ID2	-0.315393	8.83652	-4.53107	1.76067e-05	0.000293429	1.88823
BCL2A1	-0.2757	8.40412	-4.50852	1.92082e-05	0.000315391	1.50508
AKT3	-0.255047	8.39783	-4.50091	1.97803e-05	0.000319088	1.47242
CSF2RB	-0.226363	8.33579	-4.47852	2.15597e-05	0.000333179	1.38503
LCP1	-0.302995	8.73857	-4.47341	2.19866e-05	0.000336945	1.58231
CXCR4	-0.300601	8.53643	-4.46847	2.24078e-05	0.000340561	1.41995
VCAN	-0.416177	8.76582	-4.44411	2.45992e-05	0.000361903	1.61829
LYZ	-0.784643	9.08252	-4.44004	2.49856e-05	0.000362399	2.09034
CDH5	-0.866966	8.94593	-4.42325	2.66397e-05	0.000379771	1.95802
C7	-0.277094	8.56288	-4.39122	3.0095e-05	0.00042204	1.13051
VSIR	-0.337061	8.79586	-4.36435	3.33237e-05	0.000457331	1.23751
CCL3/L1	-0.38927	8.60553	-4.31663	3.98998e-05	0.000531708	0.918617
ETS1	-0.849863	8.9578	-4.31364	4.03511e-05	0.000533854	1.54364
FLT1	-0.464168	9.04234	-4.30624	4.14885e-05	0.000544981	1.38123
MMRN2	-0.315635	8.67714	-4.25259	5.07176e-05	0.000652235	0.733106
SNAI1	-0.227154	8.39968	-4.20812	5.98351e-05	0.000758874	0.402961
GIMAP6	-0.245599	8.73973	-4.20484	6.05662e-05	0.000762885	0.574439
IL6	-1.30893	8.70328	-4.19004	6.39784e-05	0.000800383	1.10391
PIK3R3	-0.196659	8.47948	-4.18124	6.60915e-05	0.000821231	0.31243
LEPR	-0.233676	8.62013	-4.15761	7.21067e-05	0.000877541	0.303503
S100A12	-0.233065	8.5678	-4.10999	8.58672e-05	0.00100579	0.117385
ITGA5	-0.504003	8.78992	-4.03672	0.000112077	0.00126447	0.195656
PRKCE	-0.305848	8.85562	-4.00383	0.000126197	0.00139805	0.000149431
FGFR4	-0.237412	8.72785	-3.99721	0.000129234	0.00142312	-0.16796
LRRC32	-1.04638	8.67478	-3.98604	0.000134523	0.00147255	0.252065
ELMO1	-0.20926	8.53324	-3.97658	0.000139167	0.00151437	-0.379694
HGF	-0.292388	8.41292	-3.97072	0.000142116	0.00153736	-0.415427
TNFRSF1B	-0.410464	8.66923	-3.96077	0.000147267	0.00156546	-0.257443
FZD4	-0.321331	8.76698	-3.95162	0.000152159	0.00159898	-0.246126
HPGD	-0.260181	8.45605	-3.93826	0.000159582	0.00166745	-0.520404
ANGPT1	-0.202546	8.32129	-3.89662	0.000185009	0.00190073	-0.677679
FYN	-0.324877	8.95101	-3.88779	0.000190876	0.00195011	-0.246877
TGFB1	-0.206061	9.1085	-3.79582	0.000263551	0.00259182	-0.466966
CSF3	-1.46779	9.09037	-3.74012	0.000319674	0.00307791	-0.114623
AXL	-0.212592	8.60295	-3.73232	0.000328383	0.00314529	-1.1694
ACTA2	-0.300096	8.58967	-3.72447	0.000337375	0.00320795	-1.14423
CFD	-0.526334	8.69564	-3.72358	0.000338414	0.00320795	-0.94071
GATA2	-0.287318	8.66802	-3.66505	0.000413475	0.00376426	-1.27853
ITGA8	-0.166512	8.62746	-3.61587	0.000488521	0.00442557	-1.5456
JAK3	-0.189946	8.76464	-3.6099	0.00049846	0.00449347	-1.44578
LAMC3	-0.2071	8.48891	-3.60228	0.000511434	0.00458794	-1.63202
JAML	-0.191118	8.39426	-3.58897	0.000534868	0.00477486	-1.68796
PLCE1	-0.146952	8.51621	-3.58291	0.00054586	0.00480488	-1.70121
MAP3K8	-0.226606	8.62597	-3.57352	0.000563327	0.00484093	-1.66514
IL3RA	-0.24326	8.98217	-3.5604	0.000588613	0.00503469	-1.35499
ITGAX	-0.288093	8.81155	-3.54385	0.000622047	0.00524746	-1.54078
FCN1	-0.140717	8.39305	-3.46973	0.000795046	0.00649818	-2.06399
PECAM1	-1.20373	9.23256	-3.41916	0.000938147	0.00753385	-1.0834
BATF3	-0.160662	8.07151	-3.40833	0.000971795	0.00777014	-2.19409
KLF4	-0.540815	8.65489	-3.39698	0.00100829	0.008027	-2.0374
A2M	-1.83478	9.96303	-3.38081	0.00106247	0.00834996	-0.883588
LIF	-0.604726	8.82295	-3.35423	0.00115756	0.00890694	-1.98591
PLAUR	-0.432769	8.85239	-3.34618	0.00118788	0.0090644	-2.07024
FGF2	-0.221307	8.74063	-3.33758	0.00122113	0.00920351	-2.30842
SELL	-0.195698	8.50201	-3.32021	0.00129093	0.00961141	-2.50199
INPP5D	-0.155025	8.56776	-3.29632	0.00139308	0.0102887	-2.56365
CD4	-0.170047	8.78132	-3.29337	0.00140619	0.010344	-2.42547
LTBP1	-0.189714	8.28676	-3.28912	0.00142531	0.0104014	-2.60329
HCK	-0.168759	8.37081	-3.28385	0.00144934	0.0105349	-2.62587
AQP9	-0.186222	8.06017	-3.27148	0.00150729	0.0108304	-2.60621
IL1B	-0.298922	8.08226	-3.2714	0.00150766	0.0108304	-2.62887
LOXL2	-0.152185	8.46018	-3.26724	0.00152763	0.0109311	-2.67496
CCL23	-0.192721	8.39695	-3.25941	0.00156588	0.0111614	-2.69729
NOS3	-0.197282	8.59463	-3.25737	0.00157601	0.0111903	-2.6503
ITGAM	-0.165621	8.32791	-3.23454	0.00169339	0.0119357	-2.76794
TNFSF9	-0.290557	8.48915	-3.22641	0.00173715	0.0121932	-2.7638
TBXAS1	-0.205256	9.25519	-3.21575	0.00179612	0.0125116	-2.1115
LILRA5	-0.256619	8.50416	-3.20452	0.00186027	0.012861	-2.82511
IRAK3	-0.155309	8.63443	-3.20151	0.00187786	0.012934	-2.81318
CD274	-0.30482	8.65787	-3.20025	0.00188524	0.0129364	-2.75275
PIK3R1	-0.181356	8.6349	-3.17585	0.00203389	0.0139045	-2.87452
WIPF1	-0.162567	8.74455	-3.17326	0.00205028	0.013943	-2.80897
ITGB2	-0.194101	8.63315	-3.16262	0.00211899	0.0142741	-2.90591
MYCT1	-0.157807	8.74183	-3.15572	0.00216463	0.0145283	-2.8652
ENG	-0.642173	9.09873	-3.1515	0.00219304	0.0146655	-2.18917
CD37	-0.180496	8.59982	-3.14295	0.00225163	0.0149482	-2.9855
CD6	-0.17206	8.33869	-3.14179	0.00225971	0.0149482	-3.0379
CD200	-0.169023	8.32835	-3.1324	0.00232591	0.015331	-3.06366
FGF7	-0.202101	8.72737	-3.11095	0.00248412	0.0163153	-2.9926
DIPK2B	-0.172189	8.3089	-3.10948	0.00249531	0.0163305	-3.12694
CXCR3	-0.150442	8.27682	-3.09565	0.00260293	0.0167414	-3.15972
KIT	-0.153438	8.42605	-3.07812	0.00274566	0.0175933	-3.22179
REL	-0.334809	8.99994	-3.05663	0.00293049	0.0185428	-2.80598
GADD45G	-0.19686	8.8773	-3.01556	0.0033161	0.0206722	-3.12443
PDGFRA	-0.19375	8.57898	-3.00913	0.00338056	0.0209299	-3.37283
COL5A2	-0.140622	8.4562	-3.00761	0.00339597	0.0209299	-3.41848
PGM2	-0.150251	8.74294	-3.00693	0.00340295	0.0209299	-3.29597
CR1	-0.124566	8.4998	-2.98123	0.00367396	0.0225214	-3.48873
IRAK2	-0.291638	8.75757	-2.97839	0.00370519	0.0226374	-3.29729
HHEX	-0.135605	8.59931	-2.96074	0.00390427	0.0236962	-3.51282
LEF1	-0.142268	8.18019	-2.89734	0.00470391	0.0276373	-3.68267
MME	-0.17667	8.70357	-2.89041	0.00479988	0.0281114	-3.62507
DUSP5	-0.235389	8.79747	-2.88713	0.00484584	0.0282675	-3.54252
CDC14A	-0.16675	8.5207	-2.86455	0.00517408	0.0297348	-3.79358
TNFAIP6	-0.202157	9.07807	-2.8542	0.00533132	0.030543	-3.32432
CGAS	-0.119564	8.49613	-2.84756	0.00543434	0.0309404	-3.84994
PBX1	-0.143859	8.6203	-2.84504	0.00547408	0.0310705	-3.81155
GNLY	-0.179522	8.42921	-2.84351	0.00549816	0.0311111	-3.85965
CPA3	-0.154927	8.30378	-2.84131	0.00553318	0.0312133	-3.85933
MMP9	-0.166272	8.60272	-2.82967	0.00572151	0.0320788	-3.8463
FGFR1	-0.199289	9.04137	-2.78892	0.00642782	0.0356047	-3.53491
THBD	-0.281131	9.33894	-2.78188	0.00655763	0.0361062	-3.18266
IL15RA	-0.306772	8.84262	-2.76185	0.0069402	0.0378725	-3.79165
CYBB	-0.146815	8.39525	-2.75046	0.00716669	0.0389899	-4.10382
BMP6	-0.143134	8.3465	-2.74944	0.00718737	0.0389899	-4.10312
RASGRP2	-0.144869	8.50357	-2.74683	0.00724043	0.0391622	-4.10716
F13A1	-0.143166	8.62356	-2.72634	0.00766882	0.0411827	-4.11488
PAK5	-0.162416	8.39834	-2.72577	0.00768117	0.0411827	-4.1663
FZD1	-0.140718	8.72981	-2.72357	0.00772848	0.0411857	-4.06073
SOX17	-0.129434	8.55196	-2.72275	0.0077462	0.0411857	-4.1612
NOTCH3	-0.158505	9.00253	-2.72263	0.00774892	0.0411857	-3.77012
PLA2G1B	-0.126455	8.51342	-2.71733	0.00786456	0.0415601	-4.18412
VEGFC	-0.162327	8.47397	-2.70604	0.00811616	0.0427668	-4.21292
VCAM1	-0.135394	8.46719	-2.68616	0.00857705	0.0449379	-4.26656
DAB2	-0.227527	8.66701	-2.68192	0.00867835	0.045211	-4.17557
MEFV	-0.13471	8.53472	-2.66035	0.00921071	0.0478489	-4.32009
NFIL3	-0.188248	8.88374	-2.64132	0.00970491	0.0499976	-4.0985

### Sheet: CTA_Syto13_Alveolar.up
	logFC	AveExpr	t	P.Value	adj.P.Val	B
IFI6	0.9903	9.7684	11.9506	5.71972e-22	1.05186e-18	38.9113
MX1	0.813784	9.62269	10.0096	2.16305e-17	1.98892e-14	28.9586
ISG15	1.03583	9.48533	9.74676	9.00634e-17	5.52089e-14	27.6355
ID1	0.632343	9.76953	9.66936	1.36998e-16	6.2985e-14	26.9339
STAT1	0.602768	9.34571	9.2516	1.31047e-15	4.81991e-13	25.0207
IFIT3	0.733293	9.50422	9.17013	2.03273e-15	6.23032e-13	24.6003
CFB	0.573714	9.45453	9.13959	2.39602e-15	6.2947e-13	24.4429
PSMB9	0.363382	9.31955	8.92968	7.4012e-15	1.53385e-12	23.3315
IFITM1	0.841319	9.96568	8.32401	1.8667e-13	2.86072e-11	19.9363
OAS3	0.4916	9.15731	8.1991	3.61035e-13	5.10725e-11	19.4002
LY6E	0.985533	10.1516	7.97975	1.14299e-12	1.5014e-10	18.0477
IRF7	0.449357	9.25761	7.8361	2.42035e-12	2.96735e-10	17.6033
PARP9	0.29543	9.26062	7.74434	3.90079e-12	4.48347e-10	17.1715
TYMP	0.684164	9.93727	7.23338	5.3886e-11	5.8292e-09	14.548
STAT2	0.433908	9.38716	7.01388	1.63387e-10	1.58142e-08	13.585
COL6A3	0.940055	10.305	6.95291	2.21849e-10	2.0399e-08	12.853
COL1A1	1.14045	10.1832	6.7917	4.95655e-10	3.8935e-08	12.412
PARP12	0.229642	9.09636	6.78924	5.01749e-10	3.8935e-08	12.2775
COL3A1	1.31796	10.4167	6.51578	1.92799e-09	1.41823e-07	10.9793
GZMB	0.250331	8.94259	6.47833	2.3141e-09	1.63678e-07	10.6624
S	1.02856	10.08	6.32689	4.81912e-09	3.05599e-07	10.3544
OAS2	0.251776	9.27423	6.31332	5.14439e-09	3.15351e-07	10.1789
IFI35	0.318377	9.07429	6.22112	8.00705e-09	4.60155e-07	9.52073
OAS1	0.34075	9.08572	6.10706	1.37837e-08	7.68127e-07	8.99556
IFIH1	0.301582	9.10075	6.03508	1.93716e-08	1.04778e-06	8.68357
DTX3L	0.25494	9.13286	5.97677	2.54852e-08	1.33906e-06	8.46678
IFI27	0.65672	10.1287	5.73422	7.8654e-08	3.80644e-06	7.62358
PSMB10	0.283946	8.86912	5.69351	9.48131e-08	4.4708e-06	7.01186
APOL6	0.386493	9.01397	5.6358	1.23422e-07	5.58401e-06	6.80841
SIGLEC1	0.258069	9.02346	5.6339	1.24494e-07	5.58401e-06	6.81438
TRIM21	0.160014	8.9288	5.59034	1.51769e-07	6.46544e-06	6.57415
IDO1	0.442494	8.93975	5.58613	1.54692e-07	6.46544e-06	6.57097
HAMP	0.119663	8.84566	5.56494	1.70286e-07	6.95903e-06	6.43209
CXCL12	0.207517	8.85216	5.40737	3.45682e-07	1.32439e-05	5.74418
IFIT2	0.329804	9.084	5.3837	3.84111e-07	1.41076e-05	5.75261
EIF2AK2	0.210522	9.17735	5.37094	4.06524e-07	1.41709e-05	5.8528
H3C10	0.404951	9.42799	5.36991	4.08405e-07	1.41709e-05	6.04361
COL5A1	0.552825	9.31176	5.29737	5.63004e-07	1.88248e-05	5.58816
BST2	0.348783	9.24388	5.24047	7.23004e-07	2.33264e-05	5.32475
NLRC5	0.160243	9.40037	5.23128	7.52703e-07	2.38659e-05	5.53526
CXCL10	0.643406	9.02087	5.22244	7.82384e-07	2.43865e-05	5.05911
CCL5	0.185126	8.95985	5.14959	1.07466e-06	3.23983e-05	4.68498
ORF1ab	0.912473	10.3656	5.13963	1.12211e-06	3.32833e-05	5.14427
DHX58	0.172314	9.54687	5.07629	1.47526e-06	4.23908e-05	4.99107
PCNA	0.152959	9.12782	5.02652	1.82665e-06	4.951e-05	4.36938
IRF9	0.171351	9.08431	4.98901	2.14406e-06	5.63276e-05	4.14272
IDH2	0.163901	9.04817	4.96634	2.36128e-06	6.11605e-05	4.015
TDO2	0.137558	9.19386	4.92133	2.85769e-06	7.15034e-05	4.02614
GPT	0.120705	9.08928	4.91972	2.87724e-06	7.15034e-05	3.88698
NDUFB1	0.117954	9.24231	4.87849	3.4235e-06	8.28396e-05	3.9406
PSMB8	0.197922	9.1917	4.87354	3.49549e-06	8.30797e-05	3.80025
RSAD2	0.311216	9.13082	4.87163	3.52377e-06	8.30797e-05	3.65652
C4B	0.288378	9.26082	4.79338	4.88806e-06	0.000112364	3.53537
DDX58	0.280736	9.00598	4.70966	6.91334e-06	0.000155044	2.90398
IFI16	0.267491	8.91803	4.67846	7.85931e-06	0.000172063	2.73685
ETV7	0.126045	8.90437	4.66653	8.25337e-06	0.000178564	2.6931
SAMD9	0.137106	8.87541	4.63827	9.26411e-06	0.000195824	2.56736
MUC5AC	0.11733	9.06756	4.61244	1.02918e-05	0.000215074	2.63084
RRM2	0.102551	8.81677	4.58264	1.16148e-05	0.000239997	2.33538
SAA1	0.418968	9.62548	4.56829	1.23091e-05	0.000251174	2.97164
RAC3	0.0890381	9.19403	4.5659	1.24289e-05	0.000251174	2.64871
GBP1	0.250191	9.12103	4.52942	1.43978e-05	0.000281832	2.3121
MCM4	0.091654	8.72205	4.51815	1.50644e-05	0.000286734	2.08022
SPP1	0.417754	9.14787	4.46156	1.88907e-05	0.000350909	2.0505
CEACAM6	0.360336	9.18538	4.41715	2.25337e-05	0.000414395	1.93685
HLA-G	0.0892837	8.90932	4.40001	2.41136e-05	0.000439058	1.67395
NDUFB7	0.262964	10.3879	4.36268	2.79317e-05	0.000503592	2.07685
CD38	0.092328	8.86027	4.3353	3.10962e-05	0.000547948	1.40413
DDB2	0.123058	8.69663	4.33375	3.12858e-05	0.000547948	1.38462
RFC4	0.0682269	8.9459	4.28896	3.7253e-05	0.000640263	1.2954
PML	0.186017	9.13758	4.20528	5.14598e-05	0.000868207	1.1437
CD276	0.144729	9.09883	4.18712	5.51667e-05	0.000905817	1.06378
TOP2A	0.122142	8.71109	4.17285	5.82578e-05	0.000948108	0.787958
TAP2	0.196372	9.71903	4.07782	8.35032e-05	0.0013125	1.31202
TNFSF13B	0.153327	8.80207	3.95682	0.000131021	0.00197499	0.0158627
GBP4	0.265021	9.33216	3.93081	0.000144171	0.00207134	0.389453
LGALS9	0.240563	9.02329	3.91179	0.000154577	0.00218667	-0.047865
COL1A2	0.721837	10.3992	3.90834	0.000156538	0.00219751	0.745133
GZMA	0.12719	8.78073	3.83729	0.000202639	0.00276039	-0.400068
SOCS1	0.135959	8.86277	3.8109	0.000222851	0.00299142	-0.476038
PLA2G4C	0.114799	9.04509	3.8071	0.000225915	0.0030072	-0.333142
HLA-DQA2	0.0907655	8.92882	3.80485	0.000227749	0.0030072	-0.452042
H2AX	0.0794611	8.86662	3.78004	0.000248918	0.00324216	-0.571223
LAIR1	0.110613	8.76059	3.76492	0.000262719	0.0033786	-0.647151
KRT18	0.321033	9.49946	3.72074	0.000307344	0.00389798	-0.103606
MCM5	0.0751403	8.81931	3.68482	0.000348819	0.00433431	-0.907082
CCL8	0.299879	7.48998	3.66777	0.000370321	0.00451007	-0.70187
BLVRA	0.0842313	8.57059	3.64334	0.000403317	0.0048796	-1.0282
THY1	0.174651	9.50879	3.64096	0.000406679	0.00488812	-0.276088
OASL	0.123368	8.92707	3.62247	0.000433702	0.00517908	-1.0711
LAG3	0.106546	8.6671	3.58195	0.000498947	0.00591977	-1.24408
PRF1	0.144586	8.97007	3.57311	0.000514374	0.00606367	-1.2034
MAGEA4	0.0763652	8.83671	3.56172	0.000534908	0.00626558	-1.30472
HERC6	0.173623	8.80067	3.55822	0.000541371	0.00630114	-1.32378
TAP1	0.273693	9.94191	3.54034	0.000575535	0.00657396	-0.370805
SNAI2	0.0824453	8.69711	3.50358	0.000652304	0.00722643	-1.50241
CDC25B	0.219743	9.4292	3.47206	0.000725708	0.00783529	-0.897303
SFN	0.107301	9.17319	3.47019	0.0007303	0.00783529	-1.25031
LILRB1	0.154148	8.98238	3.46916	0.000732827	0.00783529	-1.52304
CTSH	0.203854	9.07383	3.42878	0.000839226	0.00876625	-1.56656
OLFML2B	0.104967	8.71563	3.42718	0.000843733	0.00876625	-1.74313
PHGDH	0.0615036	8.7929	3.38973	0.000955775	0.00971088	-1.85836
MYBL2	0.0800929	8.80219	3.38763	0.000962463	0.00972511	-1.86435
UBA7	0.153845	8.97882	3.38263	0.000978532	0.00983344	-1.79574
IFNL2	0.0951493	9.02159	3.37904	0.000990243	0.00989705	-1.73844
CD8A	0.0760941	8.86736	3.36491	0.00103758	0.0102038	-1.91241
PLK1	0.0720586	8.74534	3.32119	0.00119782	0.0114135	-2.07349
CXCL11	0.220834	8.89364	3.30078	0.00128029	0.0120741	-2.11081
HLA-DRB5	0.369081	8.92758	3.29066	0.00132314	0.0123049	-2.11497
COL5A2	0.251003	8.96443	3.25197	0.0014996	0.0137888	-2.22531
CXCL9	0.206825	8.71094	3.22653	0.00162731	0.0148887	-2.34225
SYK	0.0693735	9.0376	3.21897	0.00166721	0.0151264	-2.1781
IL1R2	0.268824	9.19755	3.21849	0.00166974	0.0151264	-2.07962
NDUFS7	0.0764261	8.97487	3.17214	0.00193515	0.017192	-2.39848
MUC2	0.0964058	9.41443	3.16655	0.0019697	0.0174148	-1.79918
BAGE	0.159061	9.75548	3.1646	0.00198189	0.0174388	-1.49851
MAGEA1	0.0712628	8.75532	3.13468	0.00217779	0.0187148	-2.62814
C2	0.120954	8.64941	3.13315	0.00218829	0.0187175	-2.61798
IKBKE	0.069338	8.98244	3.11701	0.00230182	0.0195975	-2.55172
TP63	0.0810532	9.27412	3.11162	0.00234092	0.0198385	-2.14775
PDPN	0.104376	8.79425	3.10568	0.00238475	0.0201172	-2.70885
AQP5	0.0990059	9.58538	3.07422	0.00262974	0.0217842	-1.85847
CC2D1B	0.0665113	9.12973	3.05443	0.0027956	0.0227483	-2.52186
LILRB4	0.181916	9.3491	3.0412	0.00291182	0.0234861	-2.27308
NDUFA12	0.0945397	9.08319	3.02692	0.00304223	0.0244308	-2.67608
GNLY	0.194754	9.00188	3.01899	0.00311693	0.024814	-2.86453
CDK1	0.0667206	8.63024	3.01043	0.00319956	0.0253621	-2.97176
ATOX1	0.0971683	9.00607	2.99243	0.00337986	0.0262904	-2.88246
IDH1	0.124512	8.987	2.98837	0.00342175	0.0264395	-2.933
CTSW	0.0907099	8.72502	2.98246	0.00348361	0.0268049	-3.0598
H3C2	0.171635	8.71325	2.9744	0.00356978	0.0272399	-3.07248
SKP2	0.0606469	8.77592	2.97048	0.00361231	0.0273376	-3.09264
RIPK1	0.0554634	8.96766	2.96485	0.00367426	0.0274673	-2.99046
KYAT1	0.0539657	8.85475	2.95162	0.00382372	0.0284689	-3.11967
CCL19	0.224043	9.04018	2.94738	0.00387285	0.0286193	-3.03727
PSPH	0.0624794	8.9731	2.94634	0.003885	0.0286193	-3.03619
CREB3L1	0.0822715	8.65156	2.94336	0.00391994	0.0286193	-3.15988
IFNL1	0.0777836	8.77697	2.94321	0.00392173	0.0286193	-3.16816
PSAT1	0.0744251	8.82532	2.92248	0.004173	0.0302132	-3.21527
CBLC	0.0714009	8.85423	2.91512	0.00426572	0.0306184	-3.22421
AURKB	0.0678613	8.84572	2.91408	0.00427892	0.0306184	-3.23029
CD79B	0.0693479	8.61834	2.89547	0.00452262	0.0321124	-3.28636
NDUFA3	0.0787649	9.12198	2.88051	0.00472764	0.0331908	-3.00687
CTSL	0.298032	9.75701	2.87751	0.00476971	0.0331908	-2.33247
DGLUCY	0.0814783	8.93222	2.87728	0.00477299	0.0331908	-3.27433
SLC25A1	0.0892391	8.981	2.87658	0.0047828	0.0331908	-3.22832
NPM2	0.0578789	8.63994	2.86438	0.00495813	0.0339163	-3.3757
CRABP2	0.0659818	8.57148	2.86193	0.00499409	0.0340153	-3.36785
TLR2	0.132782	9.50242	2.82439	0.0055749	0.0370117	-2.6409
HMGA2	0.0583722	8.57661	2.78175	0.00630893	0.0401458	-3.58263
COX6B1	0.112193	9.33887	2.77029	0.00652079	0.0410676	-2.96335
LILRA4	0.108068	8.79965	2.76882	0.0065484	0.0411007	-3.63313
IL10RB	0.0721768	9.53164	2.76123	0.00669277	0.0416349	-2.71979
NKG7	0.124269	9.0814	2.76078	0.00670142	0.0416349	-3.43412
TAPBP	0.100675	9.4256	2.7448	0.00701525	0.0432921	-2.92595
COX5B	0.135039	9.37565	2.72692	0.00738241	0.045309	-3.03741
TNFRSF13B	0.0578432	8.70683	2.72157	0.0074954	0.0456425	-3.75932
COMP	0.0969238	8.68917	2.72	0.00752902	0.0456959	-3.75817
TXN2	0.0706031	8.92424	2.71491	0.00763846	0.0462077	-3.70464

### Sheet: CTA_Syto13_Alveolar.down
	logFC	AveExpr	t	P.Value	adj.P.Val	B
FGFR4	-0.287798	9.02591	-8.92705	7.50658e-15	1.53385e-12	23.3292
KIT	-0.289834	8.72645	-8.55342	5.52614e-14	9.60831e-12	21.203
CPA3	-0.349712	8.64803	-8.54605	5.74722e-14	9.60831e-12	21.1424
SOCS2	-0.295848	8.88599	-7.11922	9.6092e-11	9.8174e-09	13.9674
BCL6B	-0.216147	8.65155	-6.85612	3.59793e-10	3.15076e-08	12.4706
MME	-0.208235	8.95121	-6.7867	5.08124e-10	3.8935e-08	12.3658
ANGPT1	-0.187562	8.63557	-6.39899	3.40164e-09	2.27783e-07	10.2557
BCL2A1	-0.317381	8.81162	-6.395	3.46815e-09	2.27783e-07	10.4313
DIPK2B	-0.156165	8.55133	-6.28089	6.01254e-09	3.5668e-07	9.69168
CD83	-0.296126	9.04156	-5.76731	6.75386e-08	3.45009e-06	7.73306
PTGER4	-0.148799	8.89611	-5.75703	7.08134e-08	3.51961e-06	7.43504
CCL11	-0.362835	8.79115	-5.61562	1.35301e-07	5.92426e-06	6.82064
C4BPA	-0.28562	8.73187	-5.54829	1.83613e-07	7.34052e-06	6.44206
FBP1	-0.180219	8.71877	-5.41781	3.29946e-07	1.291e-05	5.81108
JAML	-0.184312	8.73197	-5.38106	3.88652e-07	1.41076e-05	5.6687
AKT3	-0.135965	8.7004	-5.37957	3.91238e-07	1.41076e-05	5.62446
REL	-0.327479	9.04799	-5.33934	4.67698e-07	1.59277e-05	5.88895
KDR	-0.419546	9.07521	-5.28327	5.99084e-07	1.96735e-05	5.78183
LEPR	-0.183031	8.89117	-5.17097	9.79338e-07	3.00167e-05	4.91267
NFKB1	-0.277257	9.29667	-5.10854	1.28372e-06	3.74723e-05	5.12014
PTGS2	-0.808977	9.05157	-5.03349	1.77299e-06	4.951e-05	4.8388
SPRY1	-0.136728	8.81462	-5.03121	1.79036e-06	4.951e-05	4.22254
PIK3R1	-0.225336	8.93982	-5.026	1.83071e-06	4.951e-05	4.42471
ELMO1	-0.121171	8.8484	-5.00295	2.02027e-06	5.38447e-05	4.12278
IRF1	-0.386543	8.80867	-4.95477	2.48018e-06	6.33479e-05	4.02641
VEGFD	-0.142183	8.74405	-4.91258	2.9653e-06	7.27092e-05	3.67983
MAP3K8	-0.157505	8.85006	-4.84958	3.86534e-06	8.99792e-05	3.50604
STAG2	-0.126285	9.25893	-4.76464	5.50814e-06	0.000125055	3.66315
AXL	-0.179574	8.86306	-4.69239	7.4224e-06	0.000164455	2.90481
PPL	-0.11418	8.67502	-4.66095	8.4439e-06	0.000180562	2.64017
RRAD	-0.199495	8.91861	-4.53907	1.38496e-05	0.000276842	2.38657
NOTCH2	-0.112022	9.03676	-4.52928	1.44058e-05	0.000281832	2.45011
PBX1	-0.107356	8.87734	-4.52006	1.49497e-05	0.000286734	2.21206
DST	-0.322729	9.09159	-4.51717	1.51241e-05	0.000286734	2.67611
CCL23	-0.190244	8.67411	-4.46194	1.88616e-05	0.000350909	1.88588
GADD45A	-0.393641	9.02543	-4.35861	2.83822e-05	0.000506746	1.98655
ITGA8	-0.124554	8.88708	-4.29892	3.58379e-05	0.000621754	1.39374
MMRN2	-0.154913	9.01514	-4.2169	4.92141e-05	0.000838007	1.30901
TNFSF9	-0.152486	8.60492	-4.20115	5.22809e-05	0.000874042	0.887974
PVR	-0.347378	9.09875	-4.19234	5.4076e-05	0.000895908	1.43964
BMP2	-0.177632	8.39023	-4.11345	7.30047e-05	0.00116904	0.595856
TFRC	-0.298568	9.16368	-4.11309	7.31046e-05	0.00116904	1.23329
DUSP5	-0.238963	8.96811	-4.08719	8.06103e-05	0.00127795	0.789013
PPP3R1	-0.105483	8.85296	-4.05944	8.94675e-05	0.00139433	0.469943
TSPAN7	-0.183609	8.92219	-4.05493	9.0993e-05	0.00140619	0.617023
SNAI1	-0.107441	8.69364	-4.02549	0.000101574	0.00155663	0.259155
PLCB1	-0.0918139	8.79505	-3.97663	0.000121779	0.00185084	0.1251
SCGB1A1	-0.571562	9.43895	-3.94257	0.000138078	0.00204628	0.888062
CMTM6	-0.118924	9.07714	-3.94082	0.000138967	0.00204628	0.367625
RPL23	-0.459138	10.3314	-3.93851	0.000140152	0.00204628	0.502233
NFKBIZ	-0.33885	9.44356	-3.93841	0.000140202	0.00204628	0.848896
NR4A3	-0.176685	8.93143	-3.93349	0.000142761	0.00206722	0.152989
SPRED1	-0.13178	9.02499	-3.92869	0.000145299	0.00207135	0.24323
STC1	-0.436574	9.01414	-3.87782	0.000174966	0.00243759	0.288086
FGF2	-0.147554	8.94504	-3.86074	0.000186157	0.00257401	-0.101866
LRP6	-0.0760068	8.68108	-3.85828	0.000187822	0.00257764	-0.330464
CREBBP	-0.113833	8.73087	-3.83054	0.000207641	0.00280774	-0.407363
BAMBI	-0.0802751	8.70465	-3.80341	0.000228933	0.0030072	-0.514278
SELE	-0.308219	8.66138	-3.77844	0.000250346	0.00324216	-0.550342
ROBO4	-0.254296	9.11653	-3.7341	0.000293137	0.00374361	-0.16274
SELP	-0.0877097	8.55354	-3.70183	0.000328562	0.00413854	-0.852446
NR4A1	-0.346098	9.57724	-3.6947	0.000336913	0.00421485	0.100994
GADD45G	-0.102617	8.98956	-3.66864	0.000369192	0.00451007	-0.710081
FZD1	-0.111824	8.98845	-3.66778	0.000370306	0.00451007	-0.693018
FCAR	-0.124163	8.79069	-3.55104	0.000554855	0.00641748	-1.29092
CREB5	-0.0892905	8.59785	-3.54103	0.000574193	0.00657396	-1.38361
PMAIP1	-0.135193	8.77042	-3.53753	0.000581092	0.00659647	-1.35347
FGFR1	-0.164134	9.31598	-3.52555	0.000605345	0.00682963	-0.638511
ERG	-0.15565	8.92887	-3.52037	0.000616108	0.00690868	-1.23368
DLL4	-0.323817	8.96133	-3.51066	0.000636805	0.00709748	-1.02713
ITGA1	-0.232003	9.3297	-3.48037	0.000705628	0.00777035	-0.722914
FLNB	-0.150436	9.3192	-3.4773	0.000712994	0.00780474	-0.785792
CXCL3	-0.280979	8.70762	-3.47016	0.000730378	0.00783529	-1.54533
TPSAB1/B2	-1.07242	9.4731	-3.45154	0.000777597	0.0082659	-0.650122
ZC3H12A	-0.388455	9.07557	-3.42933	0.00083769	0.00876625	-1.13884
HK2	-0.103321	8.72278	-3.42837	0.000840391	0.00876625	-1.72805
HMGB1	-0.0876699	9.02717	-3.41917	0.000866596	0.0089532	-1.46995
CDK2	-0.143258	9.03094	-3.41743	0.000871658	0.00895519	-1.43545
MECOM	-0.0774113	8.66246	-3.40514	0.000908078	0.00927753	-1.81551
STAT5B	-0.077767	9.21854	-3.369	0.00102367	0.0101758	-1.31583
CX3CL1	-0.317664	8.89644	-3.36637	0.00103258	0.0102038	-1.67432
KRAS	-0.0836376	8.91012	-3.34927	0.00109243	0.0106231	-1.84403
IL7R	-0.254205	9.39149	-3.34837	0.00109568	0.0106231	-1.05676
HDC	-0.107053	8.61375	-3.34785	0.00109755	0.0106231	-1.99135
CFD	-0.500524	9.12665	-3.33934	0.00112866	0.010867	-1.1652
TPR	-0.100981	9.04047	-3.33263	0.00115379	0.0110512	-1.68738
APH1B	-0.0645919	8.37106	-3.30641	0.00125701	0.0119157	-2.06855
RRAS2	-0.0616808	8.80461	-3.29748	0.00129411	0.0121422	-2.10867
BCOR	-0.104711	8.79241	-3.29027	0.00132483	0.0123049	-2.12224
DUSP1	-0.773216	10.348	-3.27817	0.00137787	0.0127332	-1.33268
LIF	-0.616449	8.97611	-3.21603	0.00168296	0.0151714	-1.73972
ANGPT2	-0.085	8.3596	-3.20694	0.00173255	0.0155422	-2.36689
SPRY4	-0.204314	9.13278	-3.19155	0.00181961	0.016244	-1.90429
FGF10	-0.0669042	8.58257	-3.15142	0.00206612	0.0180933	-2.57467
RHOB	-1.01842	10.3557	-3.14478	0.00210977	0.0183235	-1.72014
CLEC14A	-0.131369	8.99439	-3.14439	0.00211233	0.0183235	-2.27015
PLAUR	-0.31475	9.15006	-3.14125	0.00213332	0.0184187	-1.91495
SOS2	-0.0701496	8.84138	-3.09865	0.00243757	0.0204689	-2.66325
IER3	-0.592511	9.40014	-3.09629	0.00245554	0.0205261	-1.64541
PPP3CA	-0.0803405	8.88809	-3.07794	0.00259958	0.0216318	-2.67179
RPS6	-0.334736	10.1344	-3.07137	0.00265304	0.0218786	-1.66536
MAPK8	-0.0573304	8.7612	-3.06054	0.00274339	0.022488	-2.82621
CXCL2	-0.571995	9.39432	-3.05959	0.00275139	0.022488	-1.76424
ABL1	-0.208243	8.81453	-3.04634	0.00286607	0.023219	-2.76703
FLNA	-0.448964	10.3064	-3.02399	0.00306967	0.024544	-1.83055
MCAM	-0.564035	9.57467	-3.00351	0.00326774	0.0257913	-1.83394
TANK	-0.0903074	9.47799	-3.00018	0.00330108	0.0259431	-2.05949
SELENOK	-0.0669688	8.79299	-2.99243	0.00337985	0.0262904	-3.00082
MDM4	-0.0694482	8.95355	-2.99162	0.00338815	0.0262904	-2.83442
ARMH3	-0.0564487	8.81757	-2.97524	0.00356068	0.0272399	-3.03532
NFKB2	-0.225313	9.34981	-2.97092	0.00360756	0.0273376	-2.21886
FOS	-0.355662	9.45782	-2.96859	0.00363297	0.0273813	-2.00618
UBC	-0.718878	12.0817	-2.9657	0.00366489	0.0274673	-2.92833
MXI1	-0.072951	9.11547	-2.94476	0.00390349	0.0286193	-2.71529
ATF3	-0.305064	8.96786	-2.93679	0.003998	0.0290606	-2.7743
S100A12	-0.21782	8.91523	-2.9189	0.00421789	0.0304184	-2.91077
RPS6KB1	-0.0564407	8.91813	-2.89647	0.00450919	0.0321124	-3.16253
IGF1R	-0.0898197	9.2739	-2.89273	0.00455943	0.0322492	-2.58119
RAC1	-0.177246	9.29438	-2.87661	0.00478236	0.0331908	-2.53281
BNIP3L	-0.146175	8.88298	-2.87446	0.00481281	0.0332736	-3.20344
PPP2CB	-0.155452	9.13304	-2.87266	0.00483853	0.0333261	-2.80379
CCND2	-0.095937	8.96765	-2.86418	0.00496111	0.0339163	-3.15011
ITGA9	-0.0691679	9.00205	-2.85672	0.00507113	0.0344126	-3.13912
ZEB1	-0.131524	8.71402	-2.84913	0.00518546	0.0350591	-3.40783
SERINC1	-0.240415	9.12188	-2.84196	0.00529571	0.0355466	-2.83152
RBL2	-0.0740381	8.93222	-2.84143	0.00530398	0.0355466	-3.27291
RHOA	-0.212158	9.43679	-2.84068	0.00531556	0.0355466	-2.42885
TGFBR2	-0.205691	10.1232	-2.83507	0.00540366	0.0360048	-2.2199
ID2	-0.168626	9.21682	-2.81896	0.00566373	0.0372262	-2.81339
CXCR1	-0.0734309	8.4629	-2.8187	0.00566807	0.0372262	-3.47827
NKD1	-0.0807693	9.14504	-2.81781	0.00568278	0.0372262	-3.00356
PIM1	-0.16584	9.0487	-2.81748	0.00568818	0.0372262	-3.11328
ETS2	-0.707583	9.99762	-2.81526	0.00572514	0.0372987	-2.27539
DOCK9	-0.211866	9.14964	-2.81438	0.00573982	0.0372987	-2.83992
JAM3	-0.103402	9.09755	-2.80601	0.00588123	0.0380831	-3.08602
KDM5C	-0.0682803	8.84734	-2.79909	0.00600042	0.0387185	-3.48529
IL6R	-0.0729698	9.00419	-2.79617	0.00605135	0.0389106	-3.29065
NOS3	-0.0919826	8.87134	-2.784	0.00626817	0.0401458	-3.48729
VCAM1	-0.179747	8.82365	-2.78251	0.00629511	0.0401458	-3.50183
NCF4	-0.0929847	9.12775	-2.77562	0.00642149	0.0407211	-3.09386
KMT2C	-0.112423	9.06285	-2.77038	0.00651916	0.0410676	-3.22084
TNFRSF10B	-0.0949875	9.48443	-2.76301	0.00665866	0.0416349	-2.66873
MAML2	-0.0640522	8.87914	-2.75943	0.00672752	0.0416563	-3.56216
ICAM4	-0.0844254	8.76441	-2.72649	0.00739136	0.045309	-3.72368
ACVR2A	-0.0603599	8.60077	-2.72285	0.00746833	0.0456288	-3.75314
HSPA1A	-0.985405	11.4178	-2.70918	0.00776363	0.0468108	-3.05461
IL1A	-0.0745922	8.78354	-2.70184	0.00792647	0.0475974	-3.77978
SERINC3	-0.127916	9.22879	-2.70098	0.00794583	0.0475974	-3.11005
FCN1	-0.0695781	8.63836	-2.69751	0.00802411	0.0479102	-3.82148
