## Supplemental_Table_10_cell_type_markers for "A single-cell and spatial atlas of autopsy tissues reveals pathology and cellular targets of SARS-CoV-2"

### Sheet: Cell type markers for WTA
Cell type		Markers
AT1		HOPX	AGER	CAV1	RAB11FIP1	LAMA3	EMP2	CD55	ARHGEF26	NCKAP5	CLIC5
AT2		SFTPA1	SFTPA2	SFTPC	LPCAT1	NAPSA	CTSH	LAMP3	ABCA3	MACROD2	ZNF385B
Ciliated cell		DNAH12	LRRIQ1	ERICH3	SNTN	CAPS	CDHR3	RP1	HYDIN	DNAH7	CFAP299
Secretory cell		SCGB1A1	PIGR	SCGB3A1	BPIFB1	MUC5B	KIAA1217	ERBB4	ARFGEF3	CP	MET
B cell		CD19	MS4A1	CD79A	CD79B	BANK1	BLK	RALGPS2	ARHGAP24	AFF3	BCL11A
Plasma cell		CD38	XBP1	SLAMF7	IGHA1	IGHG1	MZB1	JCHAIN	GLCCI1	SND1	SPATS2
CD4+ T cell		CD3D	CD3E	CD3G	TRAC	CD4	IL7R	FYB1	TTC39C	ARHGAP15	INPP4B
CD8+ T cell		CD3D	CD3E	CD3G	TRAC	CD8A	CD8B	GZMA	PIP4K2A	FYN	PRKCH
NK cell		NCAM1	NKG7	FCGR3A	ITGAL	ITGB2	KLRD1	KLRF1	CD247	GNLY	PRF1
Macrophage		CD68	CD163	C1QA	MRC1	MS4A6A	MSR1	MERTK	SLC11A1	SLC8A1	CTSB
Mast cell		KIT	CPA3	TPSB2	TPSAB1	AREG	RGS1	RGS2	SLC24A3	BMP2K	SAMSN1
Vascular endothelial cell		PECAM1	VWF	CLDN5	HECW2	CDH5	ENG	LDB2	EPAS1	ADGRL2	FLT1
Lymphatic endothelial cell		PECAM1	VWF	CLDN5	MMRN1	TFPI	SEMA3A	PKHD1L1	PPFIBP1	IGFBP7	PROX1
Pericytes		TRPC6	PDGFRB	COL6A2	CSPG4	GUCY1A2	ARHGAP42	PAG1	COL4A2	EPS8	MYO1B
Smooth muscle cell		MYH11	MYL9	TPM2	TAGLN	ACTA2	ACTG2	SORBS1	DMD	SYNPO2	LTBP1
Fibroblast		COL1A2	FBLN1	DCN	C1S	LUM	LAMA2	SLIT2	LSAMP	BICC1	SDK1
Myofibroblast		COL1A2	COL3A1	LUM	DCN	VIM	MMP2	C1S	RPL13	C1R	RPL28
Mesothelial cell		PKHD1L1	SULF1	NTNG1	CDON	PTPRQ	KCNT2	VIPR2	WT1	SOX6	C3
Basal cell		KRT5	NGFR	TP63	KRT14	KRT15	ITGB4
Neutrophil		FUT4	MPO	CSF3R	FCGR3A	FCGR3B	CEACAM8
Virus		S	ORF1ab

### Sheet: Cell type markers for CTA
Cell type		Markers
AT1		HOPX	LAMA3	CD55
AT2		SFTPA1	SFTPC	NAPSA	CTSH	LAMP3	ABCA3
Ciliated cell		MAPK10	EYA1	FGF14
Secretory cell		SCGB1A1	MUC5B	MET
B cell		CD19	MS4A1	CD79A	CD79B	BLK
Plasma cell		CD38	SLAMF7	POU2AF1
CD4+ T cell		CD3D	CD3E	CD3G	TRAC	CD4	IL7R
CD8+ T cell		CD3D	CD3E	CD3G	TRAC	CD8A	CD8B	GZMA	FYN
NK cell		NCAM1	NKG7	ITGAL	ITGB2	KLRD1	KLRF1	CD247	GNLY	PRF1
Macrophage		CD68	CD163	C1QA	MRC1	MS4A6A	MSR1	MERTK	SLC11A1
Mast cell		KIT	CPA3	AREG	SAMSN1
Vascular endothelial cell		PECAM1	CDH5	ENG	FLT1	DOCK9
Lymphatic endothelial cell		PECAM1	RELN	CD36	CCL21	EFNA5
Pericytes		PDGFRB	PTEN	LAMC3
Smooth muscle cell		ACTA2	LTBP1	ACTB
Fibroblast		COL1A2	SETBP1	RORA
Myofibroblast		COL1A2	COL3A1	C1S	C1R	RPLP0
Mesothelial cell		WT1	C3	CACNA2D3	NFKBIZ	EFNA5
Basal cell		KRT5	NGFR	TP63	KRT14	ITGB4
Neutrophil		FUT4	MPO	CSF3R	CEACAM8
Virus		S	ORF1ab
