## Supplemental_Table_12_WTA_Alveolar_COVID_high_vs_low_DE_genes for "A single-cell and spatial atlas of autopsy tissues reveals pathology and cellular targets of SARS-CoV-2"

### Sheet: PanCK.up
	logFC	AveExpr	t	P.Value	adj.P.Val	B
ORF1ab	5.69861	8.44259	17.4705	4.63478e-33	8.51085e-29	46.1043
S	6.33881	8.24211	17.1233	2.25588e-32	2.07123e-28	44.355
NT5C	2.31835	6.20836	12.8671	1.97456e-23	1.20863e-19	40.5865
NR4A1	1.93762	5.86366	9.31822	1.83629e-15	8.42995e-12	24.2447
EGR1	3.00471	6.88713	8.60646	7.28285e-14	2.6747e-10	19.9573
IER2	1.92315	6.22394	8.10379	9.5371e-13	2.91883e-09	18.2882
TMPRSS9	1.54177	5.20772	7.90926	2.55919e-12	6.7135e-09	17.5973
ATF3	1.62951	6.27638	7.7304	6.31141e-12	1.44871e-08	16.5696
ZBTB10	1.49715	5.94822	6.70854	9.75489e-10	1.37792e-06	11.9076
FOSB	1.33316	5.36093	6.53982	2.19009e-09	2.87262e-06	11.1711
FOS	1.76966	6.29694	6.24886	8.66642e-09	9.94634e-06	9.80039
HIVEP2	0.939772	5.87796	6.22239	9.80931e-09	1.05958e-05	9.74377
CXCL3	2.0142	4.96918	6.10577	1.68837e-08	1.55018e-05	9.22596
TCEANC	0.910002	5.02783	6.06894	2.00239e-08	1.71682e-05	9.0612
GEM	0.941616	5.28068	6.06314	2.05685e-08	1.71682e-05	9.03383
KDM2B	0.762471	5.54233	5.79094	7.14757e-08	5.70655e-05	7.84444
NR1D1	1.52981	6.2974	5.72111	9.79665e-08	6.74963e-05	7.55367
WIF1	1.08842	5.92621	5.7211	9.79729e-08	6.74963e-05	7.56275
PTP4A1	0.993457	6.89305	5.68413	1.15682e-07	7.32506e-05	7.38219
PLEKHG2	0.917007	5.50243	5.49029	2.7409e-07	0.000151364	6.57028
JUN	1.98808	7.1035	5.48524	2.80258e-07	0.000151364	6.4788
SEMA4A	0.6842	5.20149	5.47863	2.88554e-07	0.000151392	6.51494
CXCL2	1.97706	6.59048	5.33647	5.37654e-07	0.000259814	5.93496
NR4A3	1.04417	5.44991	5.30691	6.11295e-07	0.00028063	5.81208
TMEM88	0.65204	5.24664	5.21991	8.899e-07	0.000389077	5.44324
ADGRD1	0.818997	5.5625	5.09937	1.48922e-06	0.0006077	4.96174
BMP2	0.704741	5.82634	5.07227	1.67044e-06	0.000666831	4.86123
CD83	0.667519	5.47655	4.98924	2.37008e-06	0.000906702	4.51158
PPP1R15B	0.808435	6.07644	4.97143	2.55369e-06	0.000937867	4.4841
BRD2	0.714824	6.66675	4.85543	4.13665e-06	0.00141128	4.06379
IQCN	0.729786	5.67366	4.75314	6.29528e-06	0.00192667	3.59993
RELL1	0.586573	5.85584	4.71038	7.49187e-06	0.00213624	3.43948
AGBL1	0.531935	5.13284	4.66555	8.98263e-06	0.00239055	3.26536
RCAN1	0.810124	5.72025	4.54846	1.43592e-05	0.00338048	2.83158
NCOA7	0.752652	5.51482	4.44331	2.17493e-05	0.00477216	2.42553
KDM6B	0.668366	5.84094	4.4403	2.20078e-05	0.00477216	2.43148
H3C2	0.826729	5.52468	4.43935	2.20897e-05	0.00477216	2.41562
PCSK2	0.669679	5.00076	4.3827	2.75556e-05	0.00568544	2.22212
CCN2	0.724323	7.23346	4.33633	3.29813e-05	0.0065122	2.16979
RIPK2	0.553584	5.68825	4.31639	3.56175e-05	0.00687863	1.95798
PHF23	0.496455	5.25154	4.27015	4.25365e-05	0.00788988	1.79308
TIPARP	0.575145	6.13979	4.25139	4.56968e-05	0.00829841	1.77497
BCAT1	0.5511	5.42003	4.2369	4.82919e-05	0.0084766	1.66589
SLC7A2	0.605144	5.57771	4.17077	6.20423e-05	0.0104521	1.43704
H2AC13	0.696639	5.79589	4.13556	7.08246e-05	0.0117167	1.3351
WDR27	0.56969	4.83565	4.12477	7.37461e-05	0.0119841	1.32619
H4C8	0.896383	6.74873	4.1147	7.65774e-05	0.012335	1.37872
ELL2	0.557055	6.32703	4.11084	7.76914e-05	0.0124056	1.30022
TWIST2	0.495303	5.05297	4.10682	7.88645e-05	0.0124844	1.23758
NFKBIZ	0.72502	6.23282	4.07027	9.03614e-05	0.0133815	1.16304
EDN1	0.755271	6.11651	4.0606	9.36608e-05	0.0137591	1.11846
MGP	0.83585	6.41558	4.0368	0.000102283	0.0146384	1.07442
TNFAIP3	1.10609	6.79938	4.03535	0.000102834	0.0146384	1.12256
RFTN1	0.674355	6.13744	3.9942	0.000119646	0.0163281	0.888411
IL1R2	0.52238	5.4242	3.97285	0.000129374	0.017189	0.743752
PGC	1.40727	8.06602	3.95079	0.00014022	0.0178809	0.877934
NEDD4L	0.466048	5.68202	3.92146	0.000155987	0.0196191	0.571624
ZBTB2	0.408164	5.42201	3.91951	0.000157094	0.0196239	0.559867
SLC7A4	0.514087	5.16934	3.91172	0.000161587	0.0199142	0.555315
PROX1	0.51268	5.2507	3.90634	0.000164761	0.02017	0.528788
GATA6	0.519333	5.80809	3.88732	0.000176472	0.0211801	0.470884
NFKBIA	1.3501	7.47862	3.86375	0.000192083	0.0224663	0.597604
NUP98	0.522241	5.64753	3.8597	0.000194893	0.0225083	0.366093
HKDC1	0.517561	5.14103	3.84436	0.000205909	0.023197	0.334123
PPP1R10	0.532917	5.42132	3.80973	0.000232983	0.0259288	0.196741
IFIT3	0.896177	6.23724	3.80242	0.00023912	0.0262931	0.276319
SCGB1A1_WTA	0.972767	5.03187	3.79094	0.000249057	0.0269308	0.162554
OR6K3	0.458481	5.266	3.78899	0.000250785	0.0269308	0.13807
SYNE1	0.515949	5.59526	3.78239	0.000256721	0.0272606	0.108371
PER1	0.767492	5.83814	3.78227	0.000256825	0.0272606	0.147474
GPAM	0.555039	4.94925	3.77704	0.000261621	0.02761	0.137938
IL22RA1	0.417845	5.28946	3.76067	0.0002772	0.0284368	0.0452017
UBR5	0.527966	5.75412	3.76023	0.000277626	0.0284368	0.0456245
BPIFB1	1.13707	5.45165	3.75909	0.000278747	0.0284368	0.0728527
MS4A4A	0.489435	5.22874	3.75692	0.00028089	0.0284971	0.0389578
PTPRN2	0.586509	4.87363	3.72561	0.000313558	0.0307907	-0.0230549
PIGA	0.519938	5.82517	3.71668	0.000323522	0.0312676	-0.0883826
SPRY4	0.539921	5.44444	3.71286	0.000327869	0.0315218	-0.120475
MYC	0.650687	6.363	3.70092	0.000341832	0.032544	-0.0494521
KCNA7	0.476726	5.10875	3.70065	0.000342162	0.032544	-0.130294
TLE1	0.39295	5.29013	3.69775	0.000345636	0.032544	-0.160568
DENND4A	0.430849	5.38023	3.66698	0.000384678	0.03515	-0.267828
ZFP36	1.09862	7.13033	3.65205	0.000405092	0.0359357	-0.0950196
ARHGEF38	0.557246	6.0347	3.64907	0.000409287	0.0361334	-0.274014
TDRD7	0.437222	5.16803	3.64188	0.00041959	0.0367757	-0.32627
KLF5	0.684272	6.90697	3.61909	0.000453862	0.0391281	-0.238681
HDAC9	0.54641	4.79316	3.61675	0.000457519	0.039259	-0.348211
PPFIBP2	0.472171	5.25022	3.5869	0.000506804	0.0426901	-0.512045
HMCES	0.472489	5.36318	3.58129	0.000516608	0.0431204	-0.538678
OR1L3	0.472343	5.04719	3.57681	0.00052457	0.0435868	-0.513418
NFKB1	0.535094	5.72121	3.56419	0.00054761	0.0448941	-0.58292
CIART	0.419365	5.31924	3.56344	0.000549015	0.0448941	-0.59048
AGO2	0.468486	5.77766	3.54807	0.000578447	0.0457846	-0.633355
MUC5B_WTA	0.850474	5.69678	3.52313	0.000629387	0.0488201	-0.684659
ANKFN1	0.43587	5.01447	3.5228	0.000630091	0.0488201	-0.671943
FNDC3A	0.439614	5.69022	3.51892	0.000638386	0.0490489	-0.734299

### Sheet: PanCK.down
	logFC	AveExpr	t	P.Value	adj.P.Val	B
MLYCD	-1.23791	7.39329	-7.36823	3.8611e-11	7.87794e-08	14.9754
ADAMTS13	-1.29558	7.52261	-7.12727	1.27041e-10	2.33286e-07	13.8337
SOX2	-1.52144	8.95412	-7.07898	1.61051e-10	2.68853e-07	13.2896
C1QTNF4	-1.03724	6.73757	-6.74549	8.16345e-10	1.24921e-06	12.1156
BCAM	-0.842365	6.59427	-6.42697	3.74492e-09	4.58453e-06	10.661
HSPB8	-1.35677	9.60007	-6.17871	1.20277e-08	1.22703e-05	9.17847
ADAM15	-1.45698	9.26517	-6.12038	1.57773e-08	1.52484e-05	9.03202
SCG3	-0.889717	7.24832	-5.73799	9.07956e-08	6.74963e-05	7.63602
LRP11	-1.07423	8.23185	-5.71823	9.92431e-08	6.74963e-05	7.50422
GCK	-1.25441	9.63533	-5.70776	1.04033e-07	6.8227e-05	7.23935
SHD	-1.01133	7.00835	-5.6702	1.23141e-07	7.53748e-05	7.34292
SIRT6	-1.25001	7.60699	-5.54035	2.19667e-07	0.000130121	6.80438
ZNF595	-0.954555	7.64986	-5.50337	2.58714e-07	0.000148461	6.6477
HLA-G	-1.02043	7.08363	-5.44556	3.33741e-07	0.000170236	6.40332
MAZ	-1.12525	8.61456	-5.33734	5.35614e-07	0.000259814	5.91983
CT47B1	-0.844326	5.96018	-5.32057	5.76102e-07	0.000271255	5.86522
SEMA6C	-1.00195	7.56681	-5.28074	6.84626e-07	0.000306629	5.74033
TFF1	-0.683477	6.58143	-5.17167	1.09439e-06	0.000467356	5.25881
RNASE1	-0.990925	7.46433	-5.15399	1.18026e-06	0.000492571	5.22904
ATP13A4	-0.68457	6.26198	-5.01342	2.14118e-06	0.000836564	4.60652
CYP2A6	-0.828292	7.35717	-4.98396	2.4231e-06	0.000908068	4.55701
CD74	-1.15329	9.71155	-4.92063	3.15673e-06	0.00113661	4.19902
BBC3	-0.700104	7.34455	-4.8771	3.78197e-06	0.00133554	4.14297
ZNF492	-1.13568	9.53444	-4.85464	4.15016e-06	0.00141128	3.97743
LYRM2	-0.88656	8.28257	-4.84542	4.31104e-06	0.00143934	4.02871
CYP4B1	-0.704945	6.98714	-4.78368	5.55661e-06	0.00182207	3.7592
PRMT8	-0.723482	6.28	-4.77389	5.7836e-06	0.00184319	3.66785
MIA	-1.33923	8.91116	-4.77076	5.85809e-06	0.00184319	3.73121
OBP2A	-0.832903	7.27996	-4.76811	5.92213e-06	0.00184319	3.71719
H1-0	-0.850939	7.59924	-4.72827	6.96655e-06	0.00209716	3.58286
HOXB8	-1.13398	8.8612	-4.71335	7.40204e-06	0.00213624	3.51755
C1R	-0.642833	7.07942	-4.7133	7.40362e-06	0.00213624	3.49979
TTPA	-1.25712	10.5872	-4.7081	7.56169e-06	0.00213624	3.31158
PSG6	-0.97822	8.13877	-4.68076	8.4474e-06	0.00231659	3.41532
TMEM106C	-0.958207	8.18406	-4.68061	8.45242e-06	0.00231659	3.4147
ZNF600	-0.594528	6.80888	-4.66931	8.84729e-06	0.00238916	3.31244
SOX4	-1.23759	10.7095	-4.6571	9.29412e-06	0.00243811	3.11333
LAMA5	-0.720905	6.52112	-4.64933	9.58986e-06	0.00248026	3.20294
ZNF814	-0.780494	7.87458	-4.62097	1.07479e-05	0.00274117	3.1922
RCHY1	-1.10409	9.8666	-4.60263	1.1568e-05	0.0029099	3.03622
NFYA	-0.755564	6.49303	-4.58558	1.23843e-05	0.00305557	2.96114
SPATA13	-0.752985	7.52858	-4.58366	1.24799e-05	0.00305557	3.0414
LMO7	-0.860669	7.15502	-4.57355	1.29939e-05	0.00313957	2.97216
ZNF28	-0.986808	9.22609	-4.55652	1.39064e-05	0.0033164	2.92624
SERPING1	-0.791054	7.65201	-4.52443	1.57966e-05	0.00367182	2.82825
HLA-DRB1	-0.793516	8.40037	-4.48785	1.82547e-05	0.00419014	2.71128
NANOGNB	-0.843594	8.07728	-4.47074	1.95279e-05	0.00442705	2.6481
ZNF737	-0.652451	7.2143	-4.44201	2.18602e-05	0.00477216	2.50433
ZNF253	-0.836772	8.07748	-4.42514	2.33528e-05	0.00498637	2.48503
NT5C1B	-0.474074	6.30333	-4.41725	2.40842e-05	0.00508343	2.32651
KLRD1	-1.1914	10.8035	-4.38869	2.69211e-05	0.00561763	2.19327
TTC33	-0.55324	5.87985	-4.37671	2.82054e-05	0.00575484	2.17497
CCDC13	-0.717639	6.55439	-4.37128	2.88066e-05	0.00581293	2.17343
GJA3	-0.730371	7.73942	-4.33928	3.26064e-05	0.00650817	2.16826
SARS1	-0.674034	7.32538	-4.31916	3.52394e-05	0.00687863	2.06818
TMA7	-0.830342	8.56988	-4.3139	3.59608e-05	0.00687863	2.09728
H2AW	-0.69563	5.55976	-4.30252	3.75701e-05	0.00711237	1.95628
EPS8L2	-0.570304	6.8314	-4.27893	4.11303e-05	0.0077069	1.87813
CASP4	-0.531241	6.75843	-4.26645	4.31417e-05	0.00792211	1.82796
PRELID3B	-0.488005	6.49034	-4.24912	4.60947e-05	0.00829841	1.73625
EFEMP1	-0.643945	6.30405	-4.24492	4.68388e-05	0.00835049	1.69879
YPEL2	-0.729445	7.96184	-4.23593	4.84693e-05	0.0084766	1.81659
ANKRD20A1	-0.543343	6.24712	-4.20078	5.53903e-05	0.00959559	1.54011
VEGFA	-0.849181	7.61812	-4.19378	5.68775e-05	0.00976113	1.64488
PCGF2	-0.576283	6.57904	-4.17681	6.06453e-05	0.0103114	1.48877
HTR2A	-0.955448	9.75013	-4.15597	6.55993e-05	0.0109509	1.52577
GOLGA8J	-0.634468	7.00756	-4.13006	7.23e-05	0.011854	1.36979
ZNF611	-0.764758	8.17986	-4.09878	8.12667e-05	0.0127547	1.35468
CBFB	-1.16288	11.4108	-4.08875	8.43606e-05	0.0130334	1.15274
ZNF346	-0.563958	6.19987	-4.08843	8.44622e-05	0.0130334	1.14277
GJA1	-0.651151	6.7032	-4.08382	8.59251e-05	0.0130424	1.17307
SLC2A14	-0.940135	6.27004	-4.08232	8.64036e-05	0.0130424	1.13283
CHST5	-0.602919	6.97348	-4.08156	8.66507e-05	0.0130424	1.20162
SUN2	-0.50071	6.31856	-4.07751	8.79636e-05	0.0131323	1.11321
FOXD4L5	-0.603345	6.40905	-4.04931	9.76621e-05	0.0142331	1.0212
C1S	-0.503675	6.41899	-4.04061	0.000100854	0.0145826	0.995189
GAK	-0.488275	6.29828	-4.03212	0.000104065	0.0146996	0.955083
SARDH	-0.570411	6.21813	-4.01618	0.000110364	0.0154703	0.894083
PGRMC2	-0.46336	6.43563	-4.01234	0.000111932	0.0155713	0.904203
HLA-DRA	-0.727426	7.18917	-4.00737	0.000113996	0.0157391	0.968964
BNIP3	-0.499507	5.95079	-3.99261	0.000120347	0.0163281	0.809052
PALD1	-0.444105	6.31217	-3.99129	0.000120929	0.0163281	0.818224
KANK3	-0.501893	6.01144	-3.9737	0.000128971	0.017189	0.743338
SNRPC	-0.439326	6.28084	-3.96981	0.000130819	0.017189	0.742734
DAPK3	-0.701633	6.01847	-3.9683	0.000131541	0.017189	0.736427
SPDYE3	-0.523356	6.13072	-3.96738	0.000131986	0.017189	0.723244
MORF4L1	-0.54191	6.92258	-3.95341	0.000138887	0.017836	0.762642
TMEM50B	-0.536415	6.17323	-3.95339	0.000138896	0.017836	0.677267
IL4I1	-0.607137	5.7728	-3.93105	0.000150654	0.0190791	0.623444
SFXN3	-0.672002	7.87226	-3.91591	0.000159156	0.0197472	0.730658
SLC16A3	-0.578541	6.32529	-3.89009	0.000174714	0.0211801	0.473345
YARS1	-0.587206	6.03	-3.88821	0.000175906	0.0211801	0.457651
CDK5RAP3	-0.478135	6.13374	-3.87094	0.000187183	0.0222081	0.397432
ZNF431	-0.53829	6.64639	-3.87054	0.000187456	0.0222081	0.448744
PLEKHN1	-0.715453	7.28726	-3.86863	0.000188746	0.0222176	0.515882
RPS4Y1	-0.721628	5.98517	-3.86179	0.000193441	0.0224821	0.383423
PRODH	-0.80015	5.61568	-3.8541	0.000198852	0.0228219	0.413168
ZNF43	-0.964615	10.5664	-3.84857	0.000202831	0.0230699	0.503086
GSN	-0.621518	7.28866	-3.84761	0.000203524	0.0230699	0.451942
SERPINH1	-0.74757	6.85278	-3.81202	0.000231089	0.0258749	0.271062
RNF181	-0.517039	6.50663	-3.80277	0.00023882	0.0262931	0.206617
ARL2	-0.41304	6.29055	-3.79093	0.00024907	0.0269308	0.144279
HLA-DQB2	-0.614124	7.13207	-3.79064	0.00024932	0.0269308	0.246501
DHFR	-1.09611	11.4904	-3.77325	0.000265157	0.0278233	0.20419
PTK6	-0.688445	6.47317	-3.76282	0.0002751	0.0284368	0.0634977
YBX3	-0.567895	6.9885	-3.76109	0.000276789	0.0284368	0.134796
EIF1AY	-0.595638	5.04584	-3.74746	0.000290399	0.0293	0.137322
TBC1D3C	-0.450081	5.66659	-3.74363	0.000294336	0.0295349	-0.00117483
ATP1B1	-0.763473	8.29719	-3.74138	0.000296677	0.029608	0.194242
BICRAL	-0.496034	5.38817	-3.735	0.000303401	0.0301154	0.0262964
ZNF430	-0.964175	10.6464	-3.7286	0.000310292	0.0306338	0.139764
PDZK1IP1	-0.728731	6.09652	-3.72032	0.000319427	0.0312002	-0.0900298
PON2	-0.448862	6.49094	-3.71879	0.000321138	0.0312014	-0.0687721
TBC1D2	-0.463774	6.06085	-3.69844	0.000344804	0.032544	-0.171716
TXNRD2	-0.418865	5.60753	-3.69632	0.000347363	0.032544	-0.146614
CD81	-0.516937	6.5496	-3.68144	0.000365834	0.0341005	-0.183534
ZGLP1	-0.588188	7.0914	-3.67481	0.000374364	0.0347194	-0.126187
GAS6	-0.621073	6.56405	-3.66804	0.000383265	0.03515	-0.22961
KRTAP9-4	-0.55285	5.98893	-3.66603	0.000385947	0.03515	-0.271481
MNX1	-0.448753	6.2041	-3.6655	0.000386663	0.03515	-0.270373
SEC22B	-0.403441	5.99094	-3.66252	0.00039067	0.0353393	-0.289078
RPS27L	-0.51372	6.87385	-3.6582	0.00039656	0.0356963	-0.209099
BAGE3	-0.540018	5.545	-3.65625	0.000399254	0.0357634	-0.249495
CDH13	-0.531971	6.58758	-3.65451	0.000401661	0.0358044	-0.263426
MTRNR2L6	-1.56288	11.9157	-3.6412	0.000420569	0.0367757	-0.196582
NDRG1	-0.689836	6.06402	-3.62965	0.00043766	0.0380889	-0.382327
ZNF587	-0.498931	6.85069	-3.62472	0.00044515	0.0385579	-0.315248
ZNF763	-1.02029	11.0951	-3.59647	0.000490485	0.0417073	-0.267211
STC2	-0.430613	5.99044	-3.5964	0.000490595	0.0417073	-0.498789
FAM83H	-0.502083	7.05035	-3.58896	0.000503251	0.0425862	-0.398072
ZNF587B	-0.455222	6.49923	-3.58429	0.000511337	0.0428753	-0.492299
ZNF626	-0.47266	6.9146	-3.56906	0.000538602	0.0445511	-0.480125
NUPR1	-0.648065	6.51618	-3.56279	0.000550233	0.0448941	-0.57281
EEF2KMT	-0.426107	6.31075	-3.56156	0.000552528	0.0448941	-0.589833
ZNF782	-0.427943	5.87441	-3.55974	0.000555963	0.0449742	-0.610357
ZNF888	-0.453584	5.80979	-3.55555	0.000563935	0.045419	-0.618123
GNB1	-0.756919	2.92426	-3.55365	0.000567586	0.0455135	-0.349974
TBC1D10B	-0.531043	7.66227	-3.54899	0.000576646	0.0457846	-0.446977
MKNK2	-0.530256	7.37073	-3.54817	0.000578253	0.0457846	-0.483417
PHLDB2	-0.526389	5.99796	-3.53851	0.000597498	0.0470895	-0.676643
DUX1	-0.577046	6.94391	-3.53065	0.000613592	0.0481513	-0.603199
KDM4B	-0.428188	6.00681	-3.52599	0.00062334	0.0487081	-0.719567
INHBB	-0.517621	6.48296	-3.5204	0.000635205	0.0490095	-0.698374
SPTBN4	-0.509627	6.06417	-3.51612	0.000644443	0.049308	-0.747563
LUM	-0.583033	5.71723	-3.51151	0.000654542	0.0496795	-0.724173
ZNF468	-0.914061	10.4087	-3.51143	0.000654711	0.0496795	-0.47567

### Sheet: Syto13.up
	logFC	AveExpr	t	P.Value	adj.P.Val	B
MX2	0.837934	4.39296	5.8647	3.46547e-08	0.000636364	8.26421
NT5C	0.568847	5.5645	5.31694	4.41847e-07	0.00270455	5.6203
S	3.29808	7.21584	5.18797	7.87838e-07	0.00313657	-2.62693
ORF1ab	3.02162	7.49062	5.16983	8.54046e-07	0.00313657	-2.678
HERC5	0.376391	5.18686	4.95597	2.18224e-06	0.00667875	4.62655
ZNF232	0.327915	5.30262	4.38765	2.33503e-05	0.0387578	2.47311
FPR1	0.798667	5.36463	4.36576	2.54866e-05	0.0387578	2.20662

### Sheet: Syto13.down
	logFC	AveExpr	t	P.Value	adj.P.Val	B
IER3	-0.70838	6.2853	-5.6752	8.49226e-08	0.000779717	7.38896
PES1	-0.31739	5.66769	-4.79335	4.38098e-06	0.0114926	3.99469
SAMD1	-0.330973	5.59657	-4.68639	6.87316e-06	0.0157765	3.58374
LUM	-0.974365	7.02158	-4.63019	8.68563e-06	0.0177216	2.61588
RALGDS	-0.290587	5.77532	-4.35636	2.64601e-05	0.0387578	2.36034
IL6	-0.784671	6.47607	-4.34456	2.77338e-05	0.0387578	2.19967
ZNF383	-0.334964	5.65978	-4.3286	2.95491e-05	0.0387578	2.2604
