## Supplemental_Table_13 for "A single-cell and spatial atlas of autopsy tissues reveals pathology and cellular targets of SARS-CoV-2"

### Sheet: GWAS_curated_genes
chr	start	end	strand	HGNC	Ensembl
3	45796941	45838039	-	SLC6A20	ENSG00000163817
3	45984973	45989845	+	CXCR6	ENSG00000172215
3	46243200	46249832	-	CCR1	ENSG00000163823
6	41514164	41570122	+	FOXP4	ENSG00000137166
6	41462591	41516359	-	FOXP4-AS1	ENSG00000234753
19	4675239	4723855	-	DPP9	ENSG00000142002
19	10461204	10491248	-	TYK2	ENSG00000105397
21	34602231	34636831	+	IFNAR2	ENSG00000159110
21	34638665	34669539	+	IL10RB	ENSG00000243646
21	34696748	34732129	+	IFNAR1	ENSG00000142166
9	136130563	136150630	-	ABO	ENSG00000175164
3	101368283	101395988	-	ZBTB11	ENSG00000066422
3	101399934	101405564	-	RPL24	ENSG00000114391
3	101431278	101432260	+	PDCL3P4	ENSG00000244119
3	101443436	101489404	+	CEP97	ENSG00000182504
3	101498029	101547075	+	NXPE3	ENSG00000144815
3	101546834	101579869	+	NFKBIZ	ENSG00000144802
3	27414212	27525911	-	SLC4A7	ENSG00000033867
3	45864808	45957216	-	LZTFL1	ENSG00000163818
3	45927996	45944667	+	CCR9	ENSG00000173585
3	45959391	46037316	-	FYCO1	ENSG00000163820
3	46395235	46402413	+	CCR2	ENSG00000121807
3	46283872	46308197	+	CCR3	ENSG00000183625
3	46411633	46417697	+	CCR5	ENSG00000160791
3	46448721	46454488	+	CCRL2	ENSG00000121797
12	113344739	113357712	+	OAS1	ENSG00000089127
12	113376249	113411056	+	OAS3	ENSG00000111331

### Sheet: MAGMA_genes
chr	start	end	strand	HGNC	Ensembl
3	45796941	45838039	-	SLC6A20	ENSG00000163817
3	45959391	46037316	-	FYCO1	ENSG00000163820
3	46243200	46249832	-	CCR1	ENSG00000163823
3	45864808	45957216	-	LZTFL1	ENSG00000163818
3	46448721	46454488	+	CCRL2	ENSG00000121797
3	45927996	45944667	+	CCR9	ENSG00000173585
3	45123766	45187914	-	CDCP1	ENSG00000163814
3	45430053	45590334	+	LARS2	ENSG00000011376
3	45265956	45267814	-	TMEM158	ENSG00000249992
3	45984973	45989845	+	CXCR6	ENSG00000172215
12	113376249	113411056	+	OAS3	ENSG00000111331
3	45017741	45054160	+	EXOSC7	ENSG00000075914
1	155579961	155584758	+	MSTO1	ENSG00000125459
1	156495197	156542396	-	IQGAP3	ENSG00000183856
3	46062291	46068979	-	XCR1	ENSG00000173578
8	95892452	95909672	-	CCNE2	ENSG00000175305
19	49258816	49261587	+	FGF21	ENSG00000105550
8	95261481	95274547	-	GEM	ENSG00000164949
8	95439940	95449180	-	FSBP	ENSG00000265817
21	34602231	34636831	+	IFNAR2	ENSG00000159110
8	96037209	96115685	+	NDUFAF6	ENSG00000156170
1	156433513	156470634	-	MEF2D	ENSG00000116604
8	95835518	95892721	+	INTS8	ENSG00000164941
8	96257141	96281707	-	C8orf37	ENSG00000156172
1	155141884	155151331	-	KRTCAP2	ENSG00000163463
3	45730754	45786901	+	SACM1L	ENSG00000211456
3	45636323	45722755	+	LIMD1	ENSG00000144791
3	46411633	46417697	+	CCR5	ENSG00000160791
17	43922256	43924438	+	SPPL2C	ENSG00000185294
3	44956753	45017674	-	ZDHHC3	ENSG00000163812
19	10444452	10450345	-	ICAM3	ENSG00000076662
3	46395235	46402413	+	CCR2	ENSG00000121807
21	34106210	34144169	-	PAXBP1	ENSG00000159086
21	34638665	34669539	+	IL10RB	ENSG00000243646
21	34775202	34809828	+	IFNGR2	ENSG00000159128
21	33640530	33651376	-	MIS18A	ENSG00000159055
21	33997269	34100351	-	SYNJ1	ENSG00000159082
3	46283872	46308197	+	CCR3	ENSG00000183625
21	34696748	34732129	+	IFNAR1	ENSG00000142166
3	46477496	46506598	-	LTF	ENSG00000012223
1	228594858	228604583	-	TRIM17	ENSG00000162931
8	52232137	52722005	-	PXDNL	ENSG00000147485
21	34804793	34852316	-	TMEM50B	ENSG00000142188
21	34860238	34864023	-	DNAJC28	ENSG00000177692
19	4679294	4685960	+	DPP9-AS1	ENSG00000205790
14	94385240	94395954	+	FAM181A	ENSG00000140067
3	183205319	183273499	-	KLHL6	ENSG00000172578
20	463338	524482	-	CSNK2A1	ENSG00000101266
3	101443436	101489404	+	CEP97	ENSG00000182504
3	101368283	101395988	-	ZBTB11	ENSG00000066422
6	43149913	43192325	+	CUL9	ENSG00000112659
12	113344739	113357712	+	OAS1	ENSG00000089127
17	43697710	43913194	+	CRHR1	ENSG00000120088
9	15464064	15511003	-	PSIP1	ENSG00000164985
19	50861734	50868931	-	NAPSA	ENSG00000131400
11	55321783	55322895	+	OR4C15	ENSG00000181939
20	3208063	3222109	-	SLC4A11	ENSG00000088836
22	51205920	51222103	-	RABL2B	ENSG00000079974
19	4675239	4723855	-	DPP9	ENSG00000142002
8	143916217	143928262	+	GML	ENSG00000104499
12	56229214	56236767	-	MMP19	ENSG00000123342
17	34431220	34433014	+	CCL4	ENSG00000275302
12	22601511	22697452	-	C2CD5	ENSG00000111731
12	4430359	4469194	+	TIGAR	ENSG00000078237
3	27414214	27525911	-	SLC4A7	ENSG00000033867
