## Supplemental_Table_14 for "A single-cell and spatial atlas of autopsy tissues reveals pathology and cellular targets of SARS-CoV-2"

### Sheet: GWAS_genes_CellTypeProgram
Gene	AT1	AT2	B.cell	CD4..T.cell	CD8..T.cell	CD16..monocyte	NK.cell	Treg	basal	cDC	ciliated	club	fibroblast	goblet	lymphatic.endothelial	macrophage	mast	mesothelial	monocyte	myofibroblast	neuroendocrine	neutrophil	nkt	pDC	pericyte	plasma.cell	smc	vascular.endothelial
DPP9	19.186	13.017	0.002	0.001	0	0.002	0.001	0.002	0.009	0.083	0.005	0.003	0	0.036	0.065	11.521	0.002	0.144	0	0	0.058	0.001	0.001	0.008	0.001	0.017	0.001	0
FOXP4	4.55	11.634	0.011	0.003	0.002	0.004	0.002	0.004	0.606	0.01	0.255	0.098	0.126	0.034	0.004	0.002	0.005	0.024	0.002	0.017	0.036	0.004	0.004	0.009	0.003	0.006	0.007	0
ZBTB11	9.159	9.865	0.013	0.035	0.002	0.041	0.015	0.485	0.056	0.022	0.025	0.001	0.002	0.025	0.005	0.291	0.017	0.474	0.001	0	0.011	0.001	0.001	0.008	0.001	2.068	0.002	0
FYCO1	9.147	10.137	0.002	3.11	0.023	0.003	0.017	2.301	0.005	0.002	9.205	0.009	0.054	7.313	0.003	0	0.011	5.858	0	0	0.007	0.001	0.001	0.019	0.003	0.005	0.04	0
NFKBIZ	10.066	19.186	0.002	0.001	0	11.436	0	0.004	0.24	0.655	0.004	0.022	3.593	14.59	0.01	0	0.359	14.804	0.001	0	0.022	0.003	0	0.006	0	0.002	0.003	0
LZTFL1	0.577	1.217	0.009	0.005	0.003	0.003	2.757	0.004	0.102	0.005	18.91	0.006	0.024	0.199	0.007	0.001	0.009	0.622	0.001	0.019	0.01	0.004	0.004	0.009	0.006	0.017	0.01	0.001
CEP97	1.666	2.062	0.008	0.008	0.002	0.004	0.002	4.981	0.008	0.003	18.268	0.002	0.112	0.018	0.006	0	0.003	0.109	0.001	0.003	0.015	0.002	0.002	0.011	0.003	13.08	0.005	0.001
CCR1	0.001	0.001	0.007	0.004	0.003	0.154	0.004	0.013	0.005	0.154	0.002	0.001	0.002	0.005	0.003	18.404	0.006	0.007	2.262	0.018	0.011	0.117	0.008	0.01	0.003	0.003	0.004	0
TYK2	0.06	0.072	0.004	0.002	0.001	1.282	0.008	0.19	0.011	3.979	0.062	0.001	0.004	0.052	0.003	12.022	0.003	0.056	0.861	0.001	0.011	0.002	0.001	0.017	0.002	3.7	0.001	0
IFNAR1	5.086	0.001	0.015	0.001	0	0.036	0	0.001	2.601	0.046	4.594	0	0.001	0.361	2.227	12.961	0.001	0.442	0.003	0.41	0.048	0.001	0.001	0.012	0.001	6.616	0.001	0.01
CCRL2	0.004	0.009	0.009	0.008	0.005	0.011	0.005	0.006	0.008	0.015	0.006	0.004	0.002	0.009	0.009	5.313	0.013	0.01	0.007	0.003	0.012	0.143	0.01	0.018	0.006	0.006	0.008	0.046
OAS1	0.092	0	0.004	0.001	0.001	6.24	0.011	0.005	0.005	0.383	0.001	0.001	0	0.042	0.222	11.882	0.005	0.007	2.383	0.001	0.008	0.003	0.003	0.026	0.002	0.006	0.002	3.833
OAS3	0.019	0.001	0.004	0.002	0.001	3.669	0.003	0.032	0.007	0.012	0.001	0.001	0	0.007	0.007	4.071	0.005	0.005	1.637	0.001	0.008	0.003	0.004	0.007	0.004	0.002	0.002	13.42
NXPE3	0.004	0	0.01	0.167	0.004	0.008	0.004	0.23	0.003	0.039	0.006	0.001	0.003	0.005	0.004	0.002	0.155	0.021	0.001	0.001	0.059	0.004	0.003	0.017	0.004	19.116	0.015	9.452
CCR2	0.006	0.005	0.015	0.092	0.028	0.01	0.021	0.47	0.01	0.028	0.008	0.007	0.006	0.011	0.009	0.012	0.01	0.011	0.136	0.006	0.012	0.013	0.011	0.012	0.009	7.793	0.009	0.004
RPL24	0.027	10.391	0.002	0.002	0	0.001	0	0.001	19.186	0.005	0.001	0.001	0	0.011	12.041	0	0.002	0.046	0	19.186	0.007	0.01	18.052	0.005	0.001	0.005	0.227	0
SLC4A7	0	0	0.957	18.864	9.72	0.002	9.064	14.787	0.082	7.195	0	0.001	16.509	3.734	8.702	5.408	0.001	1.396	0	0	0.019	0	0	0.008	0	0.005	0.006	0
CCR3	0.594	0.009	0.011	0.012	0.01	0.015	0.011	0.018	0.012	0.016	0.015	0.016	0.011	0.011	0.01	0.011	0.013	0.014	0.015	0.008	0.012	0.017	0.011	0.019	0.012	0.014	0.011	0.006
CCR5	0.005	0.004	0.011	0.298	1.604	0.02	0.173	4.256	0.009	0.04	0.007	0.006	0.003	0.01	0.008	0.165	0.011	0.011	0.016	0.005	0.012	0.012	0.012	0.012	0.007	0.009	0.009	0.003
CCR9	0.013	0.016	0.012	0.016	0.016	0.012	0.027	0.012	0.012	0.012	0.014	0.012	0.011	0.012	0.012	0.012	0.012	0.015	0.011	0.011	0.013	0.012	0.012	0.013	0.012	0.014	0.012	0.012
CXCR6	0.012	0.007	0.013	3.313	3.499	0.009	0.269	1.927	0.009	0.011	0.011	0.009	0.006	0.013	0.009	0.004	0.011	0.017	0.007	0.006	0.012	0.01	0.011	0.012	0.008	0.013	0.01	0.005
FOXP4-AS1	0.013	1.43	0.013	0.009	0.009	0.011	0.008	0.009	0.013	0.01	0.014	0.017	0.107	0.014	0.011	0.005	0.01	0.014	0.007	0.011	0.023	0.01	0.01	0.012	0.009	0.009	0.01	0.003
IFNAR2	0.021	0.006	0.011	0.011	0.009	0.012	0.008	0.009	0.276	0.015	0.013	0.008	0.005	0.011	0.029	0.027	0.011	0.012	0.014	0.052	0.013	0.017	0.017	0.012	0.01	0.01	0.011	0.014
IL10RB	0.037	0.005	0.012	0.01	0.006	0.022	0.008	0.013	0.045	0.023	0.031	0.006	0.005	0.011	0.02	0.301	0.013	0.01	0.016	0.043	0.012	0.019	0.011	0.012	0.008	0.014	0.008	0.005
SLC6A20	0.011	3.881	0.011	0.01	0.009	0.011	0.009	0.01	0.013	0.01	0.016	0.026	0.006	1.297	0.01	0.005	0.011	0.014	0.008	0.007	0.013	0.011	0.011	0.012	0.01	0.012	0.01	0.005

### Sheet: GWAS_genes_DiseaseVsHealthy
Gene	AT1	AT2	goblet	mesothelial	ciliated	macrophage	CD16.monocyte	vascular.endothelial	plasma	myofibroblast	basal	fibroblast	CD4.Tcell	CD8.Tcell	NKcell	Treg	cDC
DPP9	4.313	4.643	16.542	0	0	0	10.903	0	9.063	0	0	0	0	0	0	4.736	0
FOXP4	0	0	9.406	0	0	0	15.45	0	0	0	0	0	0	0	0	0	0
ZBTB11	4.194	8.502	11.34	0	0	0	5.412	4.808	4.77	0	0	0	5.59	0	0	3.542	0
FYCO1	0	3.443	0	0	0	0	0	0	0	0	0	0	0	0	0	0	0
NFKBIZ	16.337	0	5.349	0	0	0	12.762	0	0	0	0	0	7.026	0	0	0	0
LZTFL1	0	0	0	0	0	0	0	0	0	0	0	0	0	0	0	0	0
CEP97	3.94	0	0	0	0	0	0	0	5.203	0	0	0	0	0	0	0	0
CCR1	0	0	0	0	0	14.112	9.706	0	0	0	0	0	0	0	0	0	0
TYK2	6.043	0	9.117	0	0	0	7.115	0	8.024	0	0	0	0	0	0	0	0
IFNAR1	0	0	13.864	0	0	7.111	19.169	11.242	0	0	0	0	4.176	0	0	3.773	0
CCRL2	0	0	0	0	0	0	0	0	0	0	0	0	0	0	0	0	0
OAS1	0	0	0	0	0	0	0	0	0	0	0	0	0	0	0	0	0
OAS3	0	4.912	20	0	0	0	20	4.11	11.016	0	0	0	0	0	0	20	0
NXPE3	0	0	0	0	0	0	0	0	17.381	0	0	0	0	0	0	0	0
CCR2	0	0	0	0	0	0	0	0	9.808	0	0	0	0	0	0	0	0
RPL24	0	0	0	0	0	0	0	0	6.348	0	0	0	0	0	0	0	0
SLC4A7	0	6.381	7.196	0	0	9.241	7.96	14.423	5.05	0	0	0	0	7.554	0	4.655	0
CCR3	0	0	0	0	0	0	0	0	0	0	0	0	0	0	0	0	0
CCR5	0	0	0	0	0	0	0	0	0	0	0	0	0	14.336	0	3.519	0
CCR9	0	0	0	0	0	0	0	0	0	0	0	0	0	14.336	0	3.519	0
CXCR6	0	0	0	0	0	0	0	0	0	0	0	0	0	8.417	0	0	0
FOXP4-AS1	0	0	0	0	0	0	0	0	0	0	0	0	0	0	0	0	0
IFNAR2	0	0	0	0	0	0	0	0	0	0	0	0	0	0	0	0	0
IL10RB	0	0	0	0	4.162	0	0	0	0	0	0	0	0	0	0	0	0
SLC6A20	0	0	13.644	0	0	0	0	0	0	0	0	0	0	0	0	0	0

### Sheet: MAGMA_genes_CellTypeProgram
Gene	AT1	AT2	B.cell	CD4..T.cell	CD8..T.cell	CD16..monocyte	NK.cell	Treg	basal	cDC	ciliated	club	fibroblast	goblet	lymphatic.endothelial	macrophage	mast	mesothelial	monocyte	myofibroblast	neuroendocrine	neutrophil	nkt	pDC	pericyte	plasma.cell	smc	vascular.endothelial
C2CD5	0.032	0.004	0.014	0.009	0	4.668	0.001	4.17	0.001	5.807	19.186	0	0.029	3.765	0.001	19.186	0.003	5.216	0	0	0.041	0	0	0.007	0.001	0.037	0.001	0
C8orf37	0.028	0.014	0.013	0.013	0.006	0.008	0.006	0.007	0.019	0.01	8.809	0.011	0.022	0.013	0.011	0.006	0.009	0.217	0.005	0.006	0.023	0.009	0.009	0.012	0.012	0.008	0.011	0.005
CCL4	0.002	0.001	0.01	0.01	5.763	0.011	19.186	0.793	0.006	0.009	0.003	0.002	0.001	0.007	0.006	0.112	0.012	0.009	0.008	0.002	0.012	0.03	0.009	0.011	0.006	0.006	0.005	0.001
CCNE2	0.031	0.061	0.009	0.01	0.006	0.009	0.008	0.122	0.014	0.02	0.019	0.008	0.006	0.017	0.037	0.004	0.01	0.068	0.005	0.008	0.013	0.009	0.015	0.012	0.008	0.696	0.01	0.053
CCR1	0.001	0.001	0.007	0.004	0.003	0.162	0.004	0.014	0.005	0.161	0.002	0.001	0.002	0.006	0.003	18.404	0.007	0.008	2.319	0.019	0.011	0.122	0.008	0.01	0.003	0.004	0.004	0
CCR2	0.006	0.005	0.016	0.096	0.029	0.01	0.022	0.49	0.01	0.03	0.009	0.007	0.006	0.011	0.01	0.013	0.011	0.012	0.142	0.006	0.013	0.013	0.012	0.013	0.009	7.411	0.01	0.004
CCR3	0.619	0.01	0.012	0.012	0.011	0.016	0.011	0.019	0.012	0.016	0.016	0.017	0.012	0.012	0.01	0.012	0.014	0.015	0.016	0.008	0.013	0.017	0.011	0.02	0.012	0.014	0.012	0.006
CCR5	0.005	0.004	0.012	0.312	1.652	0.021	0.181	4.476	0.009	0.042	0.008	0.006	0.004	0.011	0.008	0.173	0.011	0.012	0.017	0.005	0.013	0.012	0.012	0.013	0.008	0.009	0.009	0.003
CCR9	0.014	0.016	0.013	0.017	0.017	0.013	0.028	0.012	0.013	0.013	0.015	0.012	0.012	0.013	0.013	0.012	0.013	0.016	0.012	0.012	0.013	0.013	0.013	0.013	0.013	0.014	0.013	0.012
CCRL2	0.005	0.009	0.009	0.008	0.006	0.012	0.005	0.006	0.009	0.016	0.006	0.005	0.002	0.009	0.01	5.522	0.013	0.011	0.007	0.003	0.012	0.15	0.011	0.019	0.006	0.007	0.008	0.048
CDCP1	0.082	18.608	0.002	0	0	0.004	0	0	4.867	5.322	10.008	0.645	0	0.009	0.001	19.186	0.181	4.102	0.014	0	0.011	0.002	0.001	0.006	0	0.001	0.001	0
CEP97	1.715	2.116	0.009	0.008	0.002	0.004	0.002	5.242	0.009	0.003	18.268	0.002	0.118	0.019	0.007	0	0.004	0.115	0.001	0.003	0.015	0.002	0.002	0.011	0.004	13.118	0.005	0.001
CSNK2A1	15.012	16.878	0.004	0	0	0.003	0	0.06	0.1	0.114	9.591	0.001	4.335	7.604	0.01	4.455	0.002	4.828	0	0	0.005	0	0	0.005	0.001	5.737	0.001	0
CUL9	5.293	5.471	0.009	0.005	0.001	0.006	0.002	0.019	0.211	0.017	1.379	0.003	0.01	0.028	0.005	4.272	0.004	0.079	0.002	0.001	0.008	0.002	0.002	0.01	0.003	0.166	0.003	0.001
CXCR6	0.013	0.007	0.014	3.402	3.603	0.01	0.282	1.979	0.01	0.011	0.012	0.01	0.006	0.014	0.009	0.004	0.012	0.018	0.008	0.007	0.013	0.011	0.012	0.013	0.009	0.013	0.01	0.005
DNAJC28	0.019	0.032	0.013	0.01	0.009	0.012	0.01	0.011	0.02	0.013	0.014	0.014	0.015	0.015	0.015	0.02	0.013	0.015	0.01	0.01	0.013	0.013	0.012	0.013	0.011	0.018	0.013	0.009
DPP9	19.186	13.053	0.002	0.001	0	0.002	0.001	0.002	0.009	0.087	0.005	0.004	0	0.038	0.069	11.507	0.002	0.151	0	0	0.061	0.001	0.001	0.009	0.001	0.018	0.001	0
DPP9-AS1	0.538	0.038	0.012	0.01	0.01	0.011	0.014	0.009	0.011	0.018	0.013	0.01	0.007	0.016	0.01	0.015	0.015	0.022	0.009	0.007	0.013	0.011	0.011	0.013	0.011	0.016	0.011	0.009
EXOSC7	11.881	11.587	0.005	0.003	0.001	0.003	0.002	0.011	0.854	0.005	0.006	0.008	0.014	0.017	0.005	0.005	0.004	0.249	0.001	0.001	0.009	0.002	0.003	0.007	0.002	0.056	0.003	0
FAM181A	0.013	0.015	0.013	0.013	0.013	0.014	0.012	0.013	0.017	0.013	0.056	0.015	0.012	0.019	0.013	0.012	0.013	0.013	0.013	0.013	0.014	0.013	0.013	0.013	0.013	0.013	0.013	0.012
FGF21	0.014	0.014	0.014	0.014	0.014	0.014	0.014	0.014	0.014	0.014	0.014	0.014	0.014	0.014	0.014	0.014	0.014	0.014	0.014	0.014	0.014	0.014	0.014	0.014	0.014	0.014	0.014	0.014
FSBP	0.013	0.013	0.013	0.013	0.013	0.013	0.013	0.013	0.02	0.013	0.013	0.013	0.013	0.013	0.017	0.013	0.013	0.014	0.013	0.02	0.014	0.013	0.013	0.014	0.013	0.013	0.013	0.013
FYCO1	9.033	10.081	0.002	3.188	0.025	0.003	0.018	2.359	0.005	0.002	9.098	0.01	0.057	6.936	0.003	0	0.012	5.911	0	0	0.007	0.001	0.001	0.019	0.003	0.005	0.042	0
GEM	0	0	0.005	0.001	0.001	0.002	0.001	0.002	0.003	0.002	0.001	0.001	19.186	0.01	0.002	0	0.003	0.007	0	13.747	0.009	0.003	0.003	0.008	13.855	0.001	9.985	0
GML	0.015	0.01	0.012	0.035	0.415	0.011	0.223	0.037	0.014	0.012	0.014	0.01	0.01	0.015	0.012	0.008	0.016	0.019	0.009	0.008	0.013	0.013	0.012	0.013	0.012	0.01	0.012	0.007
ICAM3	0.004	0.004	0.039	0.609	2.573	0.103	4.598	5.221	0.043	0.016	0.006	0.004	0.003	0.009	0.015	0.002	0.014	0.01	0.026	0.056	0.012	0.028	0.012	0.018	0.008	2.865	0.009	0.003
IFNAR1	5.336	0.001	0.016	0.001	0	0.038	0	0.002	2.664	0.048	4.858	0	0.001	0.377	2.283	12.993	0.001	0.461	0.003	0.427	0.05	0.001	0.001	0.013	0.001	6.405	0.001	0.011
IFNAR2	0.022	0.007	0.012	0.011	0.009	0.012	0.009	0.01	0.288	0.016	0.014	0.009	0.006	0.012	0.031	0.028	0.012	0.012	0.014	0.054	0.013	0.018	0.018	0.013	0.011	0.011	0.012	0.014
IFNGR2	6.938	0.001	0.019	0	0	12.72	0	0	0.006	14.636	0.012	0	0	0.226	0.001	19.186	0.001	2.174	19.007	0	0.006	0.01	0	0.007	0	0.056	0.001	0
IL10RB	0.039	0.005	0.013	0.01	0.007	0.023	0.008	0.014	0.047	0.024	0.033	0.007	0.005	0.012	0.021	0.315	0.013	0.011	0.017	0.045	0.012	0.02	0.012	0.012	0.008	0.015	0.009	0.005
INTS8	3.42	7.022	0.006	0.014	0.001	0.005	0.002	3.759	0.012	0.217	12.595	0.001	0.008	4.16	4.525	0.053	0.005	0.596	0.001	0	0.034	0.001	0.001	0.024	0.001	9.567	0.003	0.001
IQGAP3	0.008	0.169	0.011	0.007	0.006	0.009	0.007	0.606	0.016	0.029	0.009	0.013	0.019	0.013	0.017	0.008	0.011	0.011	0.007	0.02	0.013	0.01	0.011	0.012	0.013	0.053	0.014	0.006
KLHL6	0	0	2.349	3.508	0.003	7.075	0.005	7.08	0.001	12.556	10.798	0	0	0.002	0.001	19.186	6.599	0.003	10.535	0	0.011	0.003	0.001	0.091	0	14.029	0.001	0
KRTCAP2	0.003	0.001	0.006	0.004	0.003	0.004	0.002	0.004	10.368	0.043	0.01	0.002	0.001	0.009	5.014	0.313	0.008	0.009	0.005	12.901	0.012	0.025	1.387	0.011	0.009	0.008	0.032	0.003
LARS2	7.219	11.837	0.003	0.003	0	0.001	0.001	0.129	0.007	0.022	6.991	0.001	0.573	3.183	0.028	1.664	0.002	0.417	0	0	0.029	0.001	0.001	0.006	0.004	3.853	0.002	0.001
LIMD1	19.186	19.186	0.05	0	0	5.417	0	0.003	0	0.793	4.933	7.873	4.344	1.166	0.004	0.011	0.006	1.349	0	0	0.005	0	0	0.04	0.115	6.895	0.001	0
LTF	0.009	0.009	0.012	0.011	0.012	0.012	0.015	0.014	0.014	0.013	0.013	0.021	0.009	1.67	0.09	0.008	0.012	0.013	0.012	0.01	0.013	0.017	0.012	0.021	0.012	0.012	0.012	0.034
LZTFL1	0.601	1.258	0.009	0.006	0.003	0.003	2.823	0.004	0.107	0.005	18.91	0.007	0.025	0.209	0.008	0.001	0.01	0.647	0.001	0.02	0.011	0.004	0.004	0.01	0.006	0.018	0.01	0.001
MEF2D	1.19	0.008	0.006	0.001	0.001	0.041	0.055	0.01	0.003	3.165	0.001	0	3.58	0.072	0.004	0.015	0.003	0.212	0.002	0.004	0.018	0.001	0.001	0.825	2.594	12.525	5.569	0.002
MIS18A	0.01	0.037	0.009	0.007	0.006	0.009	0.008	0.028	0.099	0.018	0.012	0.011	0.048	0.047	0.02	0.008	0.012	0.025	0.006	0.126	0.013	0.01	0.013	0.012	0.016	0.062	0.011	0.004
MMP19	0	0	0.005	0.001	0.001	0.003	0.001	0.001	0.004	1.003	0.001	0.001	5.703	0.006	0.002	19.186	0.004	0.052	0.015	2.241	0.017	0.006	0.003	0.008	0.004	0.002	0.003	0
MSTO1	0.049	3.879	0.009	0.006	0.004	0.006	0.004	0.012	0.491	0.012	0.037	0.007	0.055	3.373	0.006	0.006	0.017	0.012	0.003	0.023	0.021	0.006	0.007	0.011	0.007	1.326	0.006	0.002
NAPSA	19.186	19.186	0.001	0	0	0	0	0	0.017	0.001	0	10.122	0	0.001	0	0	0.001	0.002	0	0	0.006	0.001	0.007	0.005	0	0	0	0
NDUFAF6	16.283	19.067	0.045	0.012	0	0.001	0	0.017	0.086	0.004	19.186	0.372	0	5.319	0.002	0	0.002	5.717	0	0	0.024	0.001	0.001	0.005	0	14.547	0.001	0.008
OAS1	0.097	0.001	0.004	0.002	0.001	6.159	0.012	0.005	0.005	0.4	0.001	0.001	0	0.044	0.233	11.878	0.005	0.007	2.441	0.001	0.008	0.003	0.003	0.027	0.002	0.006	0.002	3.978
OAS3	0.02	0.001	0.004	0.002	0.001	3.791	0.003	0.034	0.008	0.013	0.001	0.001	0	0.008	0.007	4.257	0.005	0.005	1.685	0.001	0.009	0.003	0.004	0.007	0.004	0.002	0.002	13.473
PAXBP1	4.408	6.014	0.003	0.002	0	0.006	0.001	3.358	0.038	1.026	16.287	0.001	6.473	4.506	0.007	5.43	0.007	6.243	0	0	0.081	0	0	0.016	0.004	2.098	0.001	0.001
PSIP1	0.001	0.001	1.431	7.176	0.013	0.002	4.089	8.701	0.11	0.008	13.498	0	0.026	0.487	2.392	0	0.003	4.445	0	0.009	0.49	0.001	0.004	0.007	0.04	4.106	0.271	9.051
PXDNL	3.932	0.006	0.013	0.007	0.003	0.005	0.006	0.005	0.007	0.005	0.019	0.005	2.824	0.056	0.008	0.001	0.011	0.015	0.002	0.001	0.011	0.005	0.005	0.01	0.012	0.452	0.029	4.113
RABL2B	3.832	0.645	0.006	0.003	0.001	0.004	0.002	0.003	0.008	0.005	19.186	0.003	0.003	0.075	0.004	0.003	0.005	1.516	0.001	0.001	0.009	0.002	0.003	0.012	0.003	0.002	0.003	0
SACM1L	11.613	18.338	0.008	6.377	0.067	0.002	13.545	9.522	0.004	1.084	7.244	0.001	0	3.321	0.001	0.04	0.005	0.958	0	0	0.005	0.001	0.001	0.01	0.001	5.737	0.001	0
SLC4A11	0.044	0.011	0.011	0.009	0.008	0.009	0.007	0.01	1.194	0.013	3.431	0.037	0.005	3.843	0.015	0.034	0.012	0.012	0.008	0.007	0.013	0.011	0.011	0.013	0.011	0.011	0.009	0.004
SLC6A20	0.011	4.034	0.012	0.01	0.01	0.011	0.009	0.01	0.014	0.011	0.017	0.027	0.006	1.34	0.01	0.005	0.012	0.015	0.008	0.008	0.013	0.011	0.011	0.013	0.01	0.012	0.011	0.005
SYNJ1	0.002	0.063	0.001	0.002	0	4.75	0.002	4.684	0.002	4.987	0.001	0	0	0.04	0.008	19.186	0.009	0.012	0.339	0	0.329	0.002	0.001	0.006	0.002	1.957	0.001	0.003
TIGAR	5.563	7.266	0.004	0.001	0.001	1.423	0.001	0.006	0.18	5.029	0.001	0.002	0	0.007	0.002	19.159	0.002	0.019	0.017	0	0.013	0.002	0.002	0.007	0.002	0.053	0.002	0
TMEM158	0.006	0.006	0.011	0.009	0.008	0.01	0.007	0.009	0.01	0.01	0.008	0.007	0.161	0.012	0.026	0.023	0.011	0.018	0.009	2.5	0.013	0.02	0.013	0.013	0.012	0.01	0.02	0.005
TMEM50B	7.25	4.567	0.002	0.002	0	0.002	0	0.003	0.012	0.28	9.848	0.001	0.001	0.392	0.128	0.021	0.013	0.171	0.001	0.002	0.032	0.001	0.001	0.015	0.008	0.032	0.01	2.532
TRIM17	0.102	0.016	0.014	0.012	0.01	0.011	0.01	0.014	0.014	0.012	0.287	0.012	0.015	0.016	0.011	0.007	0.014	0.06	0.009	0.009	0.013	0.011	0.011	0.013	0.011	0.01	0.011	0.011
XCR1	0.013	0.012	0.013	0.013	0.013	0.015	0.014	0.014	0.013	0.021	0.013	0.012	0.012	0.013	0.013	0.019	0.013	0.013	0.015	0.013	0.014	0.013	0.013	0.014	0.013	0.017	0.013	0.012
ZBTB11	9.046	9.802	0.014	0.037	0.002	0.043	0.016	0.506	0.058	0.023	0.027	0.001	0.003	0.026	0.005	0.304	0.017	0.494	0.001	0	0.011	0.002	0.001	0.008	0.001	2.122	0.002	0
ZDHHC3	19.186	18.019	0.002	0.001	0	0.002	0.001	0.002	0.485	0.006	0.01	0.002	0	0.03	0.003	6.973	0.001	0.25	0	0	0.009	0.001	0.001	0.009	0	0.002	0.001	0

### Sheet: MAGMA_genes_DiseaseVsHealthy
Gene	AT1	AT2	goblet	mesothelial	ciliated	macrophage	CD16.monocyte	vascular.endothelial	plasma	myofibroblast	basal	fibroblast	CD4.Tcell	CD8.Tcell	NKcell	Treg	cDC
C2CD5	0	0	0	0	0	6.558	0	3.691	3.497	0	0	0	3.478	0	0	6.273	0
CCR1	0	0	0	0	0	14.112	9.706	0	0	0	0	0	0	0	0	0	0
CCR2	0	0	0	0	0	0	0	0	9.808	0	0	0	0	0	0	0	0
CCR5	0	0	0	0	0	0	0	0	0	0	0	0	0	14.336	0	3.519	0
CDCP1	0	11.582	20	0	5.341	0	3.581	0	0	0	0	0	0	0	0	0	0
CEP97	3.94	0	0	0	0	0	0	0	5.203	0	0	0	0	0	0	0	0
CUL9	0	0	4.024	0	0	0	0	0	6.769	0	0	0	0	0	0	0	0
CXCR6	0	0	0	0	0	0	0	0	0	0	0	0	0	8.417	0	0	0
DPP9	4.313	4.643	16.542	0	0	0	10.903	0	9.063	0	0	0	0	0	0	4.736	0
EXOSC7	0	0	0	0	0	0	20	0	5.565	0	0	0	0	0	0	0	0
FYCO1	0	3.443	0	0	0	0	0	0	0	0	0	0	0	0	0	0	0
ICAM3	0	0	4.62	0	0	0	0	0	20	0	0	0	0	0	6.798	5.979	0
IFNAR1	0	0	13.864	0	0	7.111	19.169	11.242	0	0	0	0	4.176	0	0	3.773	0
IFNGR2	0	0	0	0	0	0	14.741	0	6.366	0	0	0	0	0	0	0	0
IL10RB	0	0	0	0	4.162	0	0	0	0	0	0	0	0	0	0	0	0
INTS8	5.548	5.836	5.455	0	0	0	14.121	4.137	0	0	0	0	0	0	0	6.583	0
KLHL6	0	0	0	0	0	0	11.352	0	0	0	0	0	0	0	0	0	0
KRTCAP2	0	0	20	0	0	0	0	0	0	0	0	0	0	0	0	0	0
LARS2	0	0	0	0	0	0	0	0	4.312	0	0	0	0	0	0	0	0
LIMD1	8.069	7.802	8.699	0	0	4	4.98	0	4.489	0	0	0	0	0	0	0	0
LTF	0	0	20	0	0	0	0	0	0	0	0	0	0	0	0	0	0
MEF2D	5.878	0	10.38	0	0	0	20	0	0	0	0	0	0	0	0	0	0
MIS18A	0	5.548	0	0	0	0	0	0	8.957	0	0	0	0	0	0	0	0
MMP19	0	0	0	0	0	3.816	0	0	0	0	0	0	0	0	0	0	0
MSTO1	0	0	0	0	0	0	6.2	0	5.009	0	0	0	0	0	0	0	0
NDUFAF6	0	0	0	0	0	0	8.946	0	0	0	0	0	0	0	0	0	0
OAS3	0	4.912	20	0	0	0	20	4.11	11.016	0	0	0	0	0	0	20	0
PAXBP1	11.198	13.349	16.752	0	0	6.871	5.914	10.101	3.985	0	0	0	0	0	3.753	8.542	0
PSIP1	0	3.934	0	0	0	0	0	0	0	0	0	0	6.54	0	3.347	0	0
RABL2B	4.555	0	3.983	0	0	0	0	3.806	0	0	0	0	0	0	0	0	0
SACM1L	0	0	8.39	0	0	0	8.894	0	0	0	0	0	0	3.864	4.696	11.782	0
SLC4A11	0	0	20	0	20	0	0	0	0	0	0	0	0	0	0	0	0
SLC6A20	0	0	13.644	0	0	0	0	0	0	0	0	0	0	0	0	0	0
SYNJ1	0	0	4.808	0	0	3.848	20	0	0	0	0	0	0	0	5.794	0	0
TIGAR	0	4.318	0	0	0	0	3.874	0	0	0	0	0	0	0	0	0	0
TMEM50B	0	0	0	0	0	0	11.489	0	0	0	0	0	0	0	0	0	0
ZBTB11	4.194	8.502	11.34	0	0	0	5.412	4.808	4.77	0	0	0	5.59	0	0	3.542	0
ZDHHC3	5.582	5.641	10.243	0	0	0	3.404	0	0	0	0	0	4.595	0	0	0	0
