## Supplemental_Table_15 for "A single-cell and spatial atlas of autopsy tissues reveals pathology and cellular targets of SARS-CoV-2"

### Sheet: Sheet1
Tissue	Program	Cell Type	ENR (B2)	pENR (B2)	ENR (C2)	pENR (C2)
Lung	Cell Type program	AT2	4.8	0.04	3.9	0.02
Lung	Cell Type program	Ciliated	3.4	0.005	3.2	0.01
Lung	Cell Type program	CD8Tcell	4.4	0.009	2.3	0.21
Lung	Disease progression	Club	10.5	0.03	6.3	0.02
Liver	Cell Type program	Cholangiocyte	3.8	0.05	1.6	0.008
Kidney	Cell Type program	Connecting Tubule	4.8	0.005	1.6	0.33
Kidney	Cell Type program	Proximal Convoluted Tubule	4.1	0.04	1.3	0.16
