## Supplemental_Table_16 for "A single-cell and spatial atlas of autopsy tissues reveals pathology and cellular targets of SARS-CoV-2"

### Sheet: Sheet1
Tissue	Cell Type	scLinker+MAGMA genes
Lung	AT2	OAS3, FOXP4, DPP9, ZBTB11, RPL24, NFKBIZ, FYCO1, CDCP1, LARS2, EXOSC7, SACM1L, LIMD1, TIGAR, MIS18A, SLC4A7
Lung	Ciliated	CEP97, LZTFL1, FYCO1, CDCP1, LARS2, SACM1L, TMEM50B, C2CD5, IL10RB, SLC4A11
Lung	CD8Tcell	SLC4A7, CXCR6, CCR5
Lung	Club	OAS3, LIMD1, FYCO1, CDCP1
Liver	Cholangiocyte	CDCP1, SLC4A7, LIMD1
Kidney	Connecting Tubule	IFNAR1, NFKBIZ, FYCO1, CDCP1, LARS2, SACM1L, LIMD1, TMEM50B, C2CD5
Kidney	Proximal Convoluted Tubule	SL4A7
