## Supplemental_Table_17_mannual_annotation_genesigs for "A single-cell and spatial atlas of autopsy tissues reveals pathology and cellular targets of SARS-CoV-2"

### Sheet: markers_for_covid_analysis
HTAPP_AT1_cells	AT1	AGER	HOPX	AQP5	PDPN	CAV1
LungMuus_AT1	AT1	AGER	HOPX	RNASE1	SFTA2	SFTPB
LungAtlasBraga_AT1	AT1	CTSE	HOPX	RNASE1	CAV1	AGER	SCGB3A2
HTAPP_AT2_cells	AT2	SFTPC	SFTPA1	SFTPB	AQP3	ETV5	ABCA3	LAMP3	LPCAT1	PGC	NAPSA
LungMuus_AT2	AT2	SFTPA1	SFTPA2	SFTPD	SFTPC	CTSH	ABCA3	LAMP1	LPCAT1	SERPINA1
LungAtlasBraga_AT2	AT2	SFTPB	SFTPA1	NAPSA	SFTPA2	SFTA2	SFTPC	SFTPBD	PGC
HTAPP_basal_cells	Basal	KRT5	NGFR	P63	KRT14	KRT15	ITGB4
LungMuus_Basal	Basal	KRT5	KRT15	KRT6A	MMP10	TP63	IL33	KRT13	TSLP	MKI67	MKI67	TOP2A	S100A2	DLK2
LungAtlasBraga_Basal	Basal	KRT15	BCAM	KRT17	DST	KRT5	S100A2	CYR61	NPPC	SERPINB4	SERPINB13	HBEGF
HTAPP_ciliated_cells	Ciliated	FOXJ1	TUBA1A
LungMuus_Ciliated	Ciliated	C9orf24	TMEM190	CAPS	PIFO	GSTA1	GSTA2	IGFBP2	TP73
LungAtlasBraga_Ciliated	Ciliated	TSPAN19	FAM183A	LRRIQ1	DYNLRB2	C1orf194	C20orf85	DNAH12	C2orf40	RRAD	APOD	C9orf135	ERICH3	RP11-356K23.1	SNTN	TMEM190	OMG
LungAtlasBraga_Club	Club	TSPAN8	SCGB3A1	BFIFB1	SCGB1A1	MSM5	MUC5B	TFF3	CXCL6
HTAPP_endothelial_cells	Endothelial	PECAM1	CDH5	TIE2	FOXF1
LungMuus_Endothelial	Endothelial	CLDN5	RAMP2	PECAM1
HTAPP_epithelial	Epithelial	KRT8	KRT18	EPCAM	CD24
LungMuus_Fibroblast	Fibroblast	LUM	MMP2	CFD	FBLN1	DCN	FABP4	PLIN2	MMP2	LUM
LungAtlasBraga_Fibroblast	Fibroblast	COL1A2	FBLN1	DCN	C1S	LUM	CCDC80	COL1A1	COL6A2	RARRES1	CADM3	PLA2G2A
HTAPP_goblet_cells	Goblet	MUC1	MUC2	MUC5AC
LungAtlasBraga_Goblet1	Goblet1	IDO1	PI3	NOS2	SLC26A4	S100A8	IL-19	CXCL10
LungAtlasBraga_Goblet2	Goblet2	LYPD2	LYNX1	ASRGL1	S100A4	PSCA	CEACAM5
LungAtlasBraga_Ionocyte	Ionocyte	TFCP2L1	FOXI1	ASCL3	STAP1	CLCNKB	IGF1	ATP6V1G3	RARRES2	SCG2
LungMuus_Ionocytes	Ionocytes	BPIFA2	SCNN1B	FOXI1	CFTR	ASCL3
HTAPP_mesenchyme_fibroblasts	Mesenchyme_fibroblasts	FSP1	ACTA2	FGF10	TBX4	VIM	PDGFRA	CD90	DES
LungMuus_Mesothelium	Mesothelium	PLA2G2A	PRG4	RBP4	HP	ITLN1	UPK3B	MSLN	PDPN
LungMuus_Pericytes	Pericytes	PDGFRB	COL6A2	CSPG4	TRPC6
HTAPP_secretory_cells	Secretory	SFTPB	SCGB1A2	SCGB1A1
LungMuus_Secretory	Secretory	LCN2	SCGB1A1	SCGB3A1	MUC5AC	MUC5B	SERPINB3	FAM3D	VMO1	RDH10	BPIFB1	FOXJ1	BPIFA1
LungMuus_SmoothMuscle	SmoothMuscle	TAGLN	MYH11	ACTA2	DCN
LungAtlasBraga_Smooth_muscle	SmoothMuscle	MYL9	TPM2	ACTA2	MYH11	TAGLN	ACTG2
LungMuus_Tuft.like	Tuft_like	STMN1	NREP	MDK	SOX4	ASCL2	POU2F3	SPDEF
