## Supplemental_Table_22_epithelial_sharedfactors_topgenes for "A single-cell and spatial atlas of autopsy tissues reveals pathology and cellular targets of SARS-CoV-2"

iNMF_1	iNMF_2	iNMF_3	iNMF_4	iNMF_5	iNMF_6	iNMF_7	iNMF_8
MT-ND4	LDB2	CHST9	PDE4D	SLC8A1	CACNA1C	RPLP1	ARHGEF26
MT-ND2	ADGRL2	EYA2	ZNF385B	DOCK2	LAMA2	RPL41	LAMA3
MT-CO2	CALCRL	NTN1	AUTS2	MRC1	COL6A3	RPLP0	NCKAP5
MT-ND3	VWF	LINC00511	MAST4	SLC11A1	RYR2	EEF2	DST
MT-CO1	BTNL9	PLEKHS1	ACOXL	ZEB2	LSAMP	RPL15	AC027288.3
MT-ND1	PECAM1	PTPRZ1	DLG2	DOCK10	PDZRN3	RPL27A	MAP2
MT-CYB	ANO2	NHS	TMEM163	PTPRC	COL5A2	EEF1A1	COL4A3
MT-ATP6	PTPRB	EYA1	LRRK2	TBXAS1	CDH11	S100A6	CLIC5
MT-CO3	EGFL7	TP63	PTPN13	SLCO2B1	CCDC102B	RPL10	APBB2
MT-ND5	PCDH17	SRGAP3	SLC22A3	PIK3R5	SLIT3	B2M	ROR1
MTRNR2L12	ZEB1	ADAM28	CADPS2	ARHGAP15	CACNB2	RPS4X	RAB11FIP1
DHFR	TCF4	FHOD3	PTPRG	FYB1	BICC1	RPL13	SCEL
MT-ND4L	FLT1	CP	TANC2	MSR1	ROR2	RPL7	CCDC85A
AC105402.3	TMTC1	AQP4-AS1	ERBB4	CD163	A2M	FTL	KHDRBS2
MT-ATP8	TMEM100	TNS4	MACROD2	SLA	BNC2	ACTG1	LMO7
MT-ND6	SHANK3	BMPR1B	EPS8	SAMSN1	DCN	RPS27A	ANKRD29
INO80D	DACH1	FAT2	ARHGEF38	PDE4B	PIEZO2	TMSB4X	COL4A4
MTRNR2L8	ST6GALNAC3	SDK1	SNX25	ELMO1	SVEP1	RPL3	AC002066.1
SLC26A3	CLDN5	TRPV4	AFF3	IQGAP2	SLIT2	RPS19	EMP2
RASGEF1B	HECW2	IL33	MAPK10	MS4A6A	SPON1	RPL8	GPRC5A
MIB1	FGD5	TMPRSS4	RAPGEF5	AOAH	COL5A1	ACTB	GPM6A
LINGO1	TEK	KRT15	TOX	MYO1F	LAMB1	PTMA	RASAL2
SFTPC	ADGRL4	KIAA1217	AC019117.1	IKZF1	COL1A2	RPL7A	COL4A2
SLC27A6	RAMP3	KIAA1324	TNIK	ALOX5	ADAMTS12	RPL11	PHLDB2
CSMD1	EMCN	CXCL1	SFTA3	SLC1A3	PRR16	RPS6	CD55
SFTPA1	FENDRR	SLC4A4	PID1	TFEC	SCN7A	RPS3	MYO16-AS1
SFTPA2	ERG	UGCG	SNX30	LCP2	LAMA4	RPS15	EPB41L3
NAPSA	PCAT19	PSD3	NTN4	MARCO	TBX2	RPS11	DOCK4
DHCR24	FLI1	SERPINB3	EFNA5	SRGN	CALD1	RPS12	HDAC2-AS2
SUSD2	CD109	MCC	PEBP4	PLXDC2	ANGPT1	APOO	GRK5
SDC4	SERPINE1	ABCA13	PLCH1	GPRIN3	LTBP2	RPS14	SAMD4A
RPL28	SEMA6A	GLIS3	FOXP2	ITGAX	COL6A2	RPL30	MIR4435-2HG
MACROD2	NOTCH4	MSI2	ABCA3	PIK3AP1	COL3A1	RPL35A	ST6GALNAC5
ABCA3	MEIS1	ETS2	PTGFR	PRKCB	SGIP1	TPT1	NEDD9
SLC34A2	TOX2	SSBP2	CAPN8	OLR1	ABCA6	SERF2	RTKN2
C3	FYN	LYPD6B	AC010998.1	SNX10	ELN	RPL14	PALLD
SFTPD	RHOJ	TCF4	FRMD4B	KCNMA1	FN1	RPL36	ANXA3
NPC2	ETS1	DDIT4	SOX5	KYNU	CRISPLD2	TMSB10	TTLL7
RNASE1	JAM2	COL7A1	MAML3	PREX1	ARHGAP6	RPS9	CAV1
SLC22A31	PDE1C	KRT17	CSF3R	INPP5D	ITGA8	RPS2	CADM1
HLA-DRA	AFAP1L1	HS3ST1	C1orf21	FLI1	ADGRB3	RPSA	COL8A1
CD74	CYYR1	ITGB8	LMO3	HCK	PRRX1	RPL38	MYO1B
SFN	ENG	TRPC6	TTN	LCP1	FBLN1	RPS5	ANOS1
JUND	RAPGEF4	GCLC	NAALADL2	CLEC7A	FBN1	RPL13A	GLCCI1
AQP1	KCNMB4	CHL1	TTC28	CYTIP	COL6A1	RPL4	LINC01290
LRRK2	IL18R1	LGR4	TMEM164	CTSB	PDGFRB	RPL29	AGTPBP1
LGALS3BP	PODXL	PLCB4	DLEU2	KLHL6	MYLK	RPS23	RBMS3
SERPINA1	UACA	EHF	LAMP3	MARCH1	PKNOX2	S100A11	DMD
RPL13	ST8SIA6	XPR1	ETV1	VAV3	THBS2	RPS8	SLC1A1
QSOX1	SPARCL1	WNK2	TFPI	LAPTM5	FAP	GAPDH	FAM189A2
AQP3	PDE3B	FBXO32	C8orf34	KMO	PRDM6	RPL6	AC245041.2
RPS19	ITGA1	PCDH7	KCNJ15	CCDC88A	C7	RPL19	ATP13A4
FASN	SH3RF3	RIMS1	MCTP2	GLUL	GALNT17	RPL37A	CARMIL1
TMBIM6	GALNT18	ERN2	FNIP2	FCGR2A	UNC5C	RPL18	IQCJ-SCHIP1
SCD	FCN3	AC114812.2	DRAM1	SFMBT2	ROBO2	RPL34	CNTN6
SDC1	AKT3	BPIFB1	CD44	FRMD4A	FGF7	FTH1	GPC5
SYNGR2	F8	IGFBP2	PARM1	KCNE1	NAV3	RPL28	ABCA1
HSP90B1	GNA14	ADARB2	KIAA1324L	DENND1A	MEIS1	RPL32	GLS
HLA-A	NAV1	VSNL1	CTSH	WDFY4	MOXD1	RPS18	AC044810.3
PRSS8	PSMA1	GRIP1	CCDC141	STAC	MEOX2	S100A10	NBEAL2
LAMP1	TBX3	MARK1	CAMK1D	TPRG1	COL1A1	H3F3B	LRRC1
MSLN	PALMD	INPP4B	PTPRK	SIGLEC1	SGCD	HLA-A	IL18
CTSH	SLCO2A1	CLDN1	TCF7L1	DOCK8	CDH13	RPL10A	AC112206.2
IGFBP4	STXBP6	ECE1	CACHD1	PDE3B	LMCD1	CFL1	PTPN1
ALPL	PREX2	PRSS23	SLC22A31	RASA3	PLXDC2	PPIA	SCD5
RPL13A	SH2D3C	CLCA2	CYB5A	TGFBI	TENM3	HLA-B	ATF7IP2
AHNAK	TLL1	SPOCK3	NR3C2	IRAK3	ADH1B	RPL35	SH3RF2
ICAM1	ITGA5	SEMA3A	ARID5B	TFRC	GAS7	FAU	GPRC5D-AS1
MET	GNA14-AS1	SLC2A9	CPM	SLFN12L	ITGBL1	TAGLN2	COL4A1
SCGB3A1	PLCB1	TMEM45A	SCN1A	ZNF804A	NR2F1	RPL27	RAB31
PSAP	JAM3	DGKH	PRTG	SAMHD1	KIF26B	RPL23A	PLCE1
HLA-B	RXFP1	ITGA2	AC027117.2	TNFRSF1B	UACA	TXNRD1	ZNF431
B2M	ADAMTS6	TIAM1	ACSS2	PPARG	GPC3	SLC25A6	NRG1
GRN	PREX1	AR	PCAT1	ABCG1	TSHZ2	IFITM3	PAPSS2
CTSE	AC007319.1	ALDH1A1	ABCC4	GPR137B	NR2F1-AS1	RPS24	EPB41L4A
TTN	KALRN	CYP24A1	MAOA	LRP1	DOK6	MYL12B	CAV2
CTSZ	HPGD	CXCL8	FUT8	VCAN	LUM	UBA52	VEGFA
LDLR	PRKCH	CAPN13	LRP2	GRAMD1B	FGF14	RPLP2	GAS6
PGC	FBXL7	PDE10A	SLC2A13	ANPEP	BMP5	CST3	DTNA
VWA1	KDR	GRAMD2B	SLC39A8	STAB1	VGLL3	OOEP	UBL3
KRT7	VEGFC	FHL2	HHIP	SKAP1	ADAMTS2	CSTB	MGLL
CYP4B1	NPR3	EFNA5	AC009133.1	FYN	DDR2	TMBIM6	KRT7
ATP1B1	DYSF	CBLB	MAP3K13	RHOH	CLMP	RPS27	MYRF
CEACAM6	ZNF521	COL4A6	FAM184A	MS4A4A	AC092691.1	ATP5F1E	RASSF8
HLA-E	HLA-E	ADCY2	PRKCA	TNFAIP2	NUAK1	CD81	GALNT13
AQP4	EPB41L2	RASSF6	DPP4	PLEK	NID1	RPS25	ATP10A
ABCC3	IL7R	SERPINB13	CADM1	F13A1	RERG	RPS13	CTNND2
RPL35	ARHGAP6	PLEKHA5	SLC34A2	SH3PXD2B	PLEKHH2	CD74	GALNT18
CD151	PLCB4	BACE2	TPST1	CD247	SH3PXD2B	RPS7	KLF6
MALL	AKAP12	ELF3	UST	PTPN22	EBF1	KRT8	COL12A1
CD63	CLEC2B	HES1	SHC3	PIP4K2A	NRCAM	TUBA1B	NRG3
TACSTD2	PDE10A	EPB41L4A	MGST1	SLC16A10	INPP4B	NPC2	DCLK1
CD9	ARHGAP18	C16orf74	GAREM1	ARHGAP18	RUNX1T1	S100A14	TIMP3
C1R	CNTNAP3B	PVT1	CCSER1	AC009093.2	ADARB1	PSAP	LIN7A
CCND1	CSGALNACT1	ANKRD36C	FGGY	THEMIS	GUCY1A2	NACA	AC025580.2
PDIA4	FAR2	TRPS1	ROS1	CMKLR1	SETBP1	CALR	ANXA2
PGGHG	ELMO1	CFH	MET	PLXNC1	CCBE1	RPL21	UNC13D
EMP2	EFNB2	FGF13	MTRR	TRPS1	AL031599.1	IFITM2	MAGI2
CALR	ASAP1	MUC16	ATP13A4	GAS7	LRP1	PFN1	THSD4
PDE4D	PPP1R16B	RARB	MLLT3	INHBA	CARMN	MT2A	ABI3BP
