## Supplemental_Table_23_fibroblast_sharedfactors_topgenes for "A single-cell and spatial atlas of autopsy tissues reveals pathology and cellular targets of SARS-CoV-2"

iNMF_1	iNMF_2	iNMF_3	iNMF_4	iNMF_5	iNMF_6	iNMF_7
RPLP1	GALNT18	LSAMP	TOP2A	PTPRC	SFTPB	ITGBL1
RPS19	CALCRL	NEBL	ASPM	DOCK8	SFTA3	RUNX1
TMSB10	VWF	CCDC102B	CENPE	DOCK2	ATP13A4	ZFPM2
B2M	EGFL7	RYR2	ANLN	FYB1	ABCA3	LTBP1
EEF1A1	PECAM1	LIMCH1	CENPF	SLC11A1	LMO3	CASC15
TMSB4X	BTNL9	ADGRB3	TPX2	IQGAP2	SLC34A2	ZEB1
RPL41	FLT1	SDK1	MKI67	FAM49B	MLPH	TENM4
RPLP0	ANO2	NCAM2	KIF14	PIK3R5	NEDD4L	SOX5
RPS15	PTPRB	CCBE1	NCAPG	MRC1	NAPSA	EPS8
RPS3	ST6GALNAC3	PIEZO2	DLGAP5	CD163	SLC22A3	TSHZ2
RPL36	SLCO2A1	SVEP1	DIAPH3	TBXAS1	LRRK2	CFH
RPL29	PCDH17	NEAT1	KNL1	RBM47	SLC22A31	NOX4
ACTG1	HECW2	ROBO2	TTK	SAMSN1	ADGRV1	KCNT2
RPS9	SHANK3	INPP4B	CIT	MS4A6A	PEBP4	MEG3
RPL27A	CLDN5	CYP7B1	NUSAP1	ACSL1	TMEM163	FGF14
IFITM3	TMEM100	DLG2	MELK	KYNU	SCNN1A	VMP1
RPL11	TEK	CACNB2	IQGAP3	LCP2	ITGB6	COL8A1
RPL15	ADGRL2	NAV2	AC091057.6	SLCO2B1	GPR39	LAMA2
EEF2	RAPGEF4	KAZN	KIF11	GPRIN3	MYO5C	BNC2
RPS6	STXBP6	HMCN1	KIF23	SYK	VEPH1	PBX3
RPL10	RAMP3	SLCO3A1	BUB1	IKZF1	CTSH	MEG8
TPT1	AFF3	SCN7A	CDCA8	CIITA	ARHGEF38	SULF1
RPS12	LDB2	SLIT3	BUB1B	ALOX5	CAPN8	SVIL
RPS18	ADGRF5	LAMB1	KIF20B	AOAH	SLC39A8	MICAL2
RPL32	EMCN	USP53	NEIL3	PDE4B	SFTPA1	COL5A2
RPL19	KIAA1217	ANGPT1	NDC80	MSR1	ACOXL	NALCN
RPS8	PCAT19	SGIP1	SMC4	TFEC	CDH1	ATP10A
S100A6	PODXL	PDZRN3	NUF2	PTPRJ	GRHL2	FBXL7
RPS4X	EFNB2	LAMA2	STIL	MYO1F	ZNF385B	LDLRAD4
RPS2	SEMA6A	ROBO1	AURKA	LCP1	SFTPD	MYO1E
RPL3	ADGRL4	FGF7	POLQ	VAV3	TMC5	GEM
RPL8	NRG3	MEIS1	GTSE1	SLA	DUOXA1	PSD3
FTH1	AQP1	ARHGAP24	UBE2C	TLR2	SFTPA2	THBS2
SERF2	NOSTRIN	CACNA1D	KIF4A	FCGR2A	SCEL	RORA
RPS11	EPAS1	DTNA	SGO2	NCKAP1L	MACROD2	COL24A1
MT2A	NOTCH4	HIF1A	KIF18A	CYTIP	SFTPC	FLRT2
RPS23	DOCK9	RORA	CDCA2	ARHGAP26	HOPX	LINC00578
RPS27A	RALGAPA2	PRKD1	CDK1	LAPTM5	GPRC5A	TPM1
ACTB	SMAD6	ST6GALNAC5	HMGB2	INPP5D	LAMP3	PID1
LUM	ITGA6	ITGA8	EZH2	CTSS	GPC5	COL12A1
RPL14	FCN3	VMP1	CKAP2	DOCK10	MET	PLSCR4
LGALS1	CDH5	ELL2	LMNB1	LYN	ELF3	ERG
RPL30	KHDRBS2	FRAS1	ARHGAP11A	SIGLEC1	SHANK2	SIPA1L1
CD81	FLI1	MAML3	TACC3	CLEC7A	DUOX1	ARHGAP42
RPS14	FENDRR	SLC38A2	CENPK	MARCH1	RAB11FIP1	SYNPO2
CST3	CCDC85A	ADAMTS12	HMMR	ITGAX	AC010998.1	ITGA9
SPARC	CNTNAP3B	NAV3	KIF15	SMAP2	KCNQ3	NHS
TIMP1	CLEC1A	MCTP2	DEPDC1	MBP	LPCAT1	ABI3BP
RPL23A	RNF144B	BNC2	GAS2L3	KCNMA1	FAM160A1	VCAN
RPLP2	JAM2	PDE3B	KIFC1	SRGN	CD55	COL5A1
RPL7	SLCO4A1	MCOLN2	SPC25	FMN1	KRT19	PCSK5
RPL34	TSPAN12	HSPA1A	NSD2	PIK3AP1	PLCH1	NEAT1
RPL35A	VIPR1	UNC5C	PBK	ARHGAP15	KRT7	BRINP3
APOO	CD109	ENAH	APOLD1	FGD2	CACNA2D2	MLLT3
HLA-B	DLL4	NABP1	DTL	HCK	GCNT2	SNED1
GAPDH	PLEKHG1	MEOX2	AURKB	STAB1	TTN	ZNF521
DCN	KDR	WWOX	AC016205.1	PREX1	RAB27B	PTGIS
FTL	SH3BP5	TMEM108	BRIP1	RIPOR2	CEACAM6	SUGCT
RPL38	ARHGAP29	ARHGAP28	BARD1	SNTB1	C1orf116	NOVA1
PSAP	ARHGAP18	NAMPT	KPNA2	APBB1IP	TMPRSS2	PDLIM5
PTMA	HPGD	GLIS3	LINC01572	SLC16A10	CCDC141	SAMD4A
RPS13	EXOC6	FMO2	NCAPG2	MARCO	STOX2	THSD4
RPS25	ASRGL1	FRMD4B	CENPU	GSAP	ATP11A	DMD
SELENOP	EDN1	ABCA9	ECT2	OLR1	NTN4	RUNX2
RPL27	ARHGAP31	GALNT17	KIF2C	WDFY4	AC019117.1	BOC
FAU	THSD7A	GPC3	FANCI	SKAP1	AC027288.3	NTM
RPS27	GNA14	HIVEP3	AC073529.1	KCNE1	MAL2	COL3A1
S100A11	MCTP1	GRK5	BRCA2	CRYBG1	STK33	KLF12
BGN	TLL1	SNED1	CCNB1	CD86	HHIP	ZNF385D
CFL1	TM4SF1	BMP5	E2F7	MGAT4A	LRP2	BACH2
CALR	RAPGEF5	ABCA1	C21orf58	EMB	EHF	NXN
COL3A1	BMP6	GPC6	CCDC18	C1QA	KCNJ15	DAAM2
IGFBP4	NR5A2	SMYD3	CEP128	DYSF	AC044810.3	SEMA3C
S100A10	ST8SIA6	PIK3R1	ATAD2	CR1	PIP5K1B	MSRB3
OOEP	PREX1	DGKH	BIRC5	ST8SIA4	MAP7	SOBP
H3F3B	SYNE2	COLEC12	Z94721.1	FPR3	TTC6	MEIS1
TGM2	SORBS2	P4HA1	HELLS	MERTK	DHCR24	LMO7
HSP90B1	RASGRP3	COL6A6	RFC3	ARHGAP25	CPM	WWTR1
ATP5F1E	IL18R1	PDE5A	CKS2	MS4A4A	TACC2	SPOCK1
COL1A1	PRKCH	NTNG1	CEP152	ARAP2	SAMD12	PALLD
MGP	C22orf34	MAST4	RFX8	PLA2G7	FREM2	FAP
RPS15A	CYYR1	LMCD1	STMN1	CARD11	AGR3	FAT4
TUBA1B	GNA14-AS1	LIFR	PRIM2	CTSB	P3H2	COL1A1
CFD	GRAPL	ADAMTS9-AS2	MYBL1	MCTP1	CFAP221	RASAL2
HLA-E	TSPAN18	COL21A1	SCLT1	RAPGEF1	ERBB4	SLC4A7
PLEKHA7	CEMIP2	SLC40A1	NCAPD3	ATP8B4	DNAH5	COL6A3
MT1E	SAMD12	PRRX1	CENPP	TFRC	ALCAM	FOXP2
CEBPD	HLA-E	ADH1B	RTKN2	ABCG1	MTRNR2L12	AL109930.1
MMP14	TNFSF10	GBE1	PARPBP	PTPN22	MACC1	ELN
TUBB	MGAT4A	GAB1	H2AFZ	CD247	SCN1A	CGNL1
ADH1B	DYSF	TNIK	MMS22L	RAB20	LAMA3	NAALADL2
CYP1B1	MEF2C	LURAP1L	VRK1	FLI1	DANT2	PRRX1
IFI6	ETS1	GUCY1A1	FAM83D	C1QB	MEGF9	ADAM12
CCDC80	SORBS1	GNAI1	TUBA1B	RGS1	SGPP2	EYA4
CTSB	WWTR1	PLCB4	SPATA5	SLC8A1	ARFGEF3	FBXO32
CXCL12	MAGI1	ROR1	TUBB	CHST11	MT-ND2	DNM3OS
BAIAP2L1	ARHGAP26	CEMIP	LMO7	CD84	ANK3	PLCB1
DYNLL1	FAR2	COL6A3	DLEU2	CDC42SE2	MYO5B	SYNDIG1
MYL12A	ID1	GHR	SPDL1	VSIG4	ADGRF5	ARHGEF26
NPC2	DACH1	AC092691.1	SYNE2	MNDA	DHFR	SMYD3
